# Inferring disruption of directed graphs using LIKA reveals altered protein phosphorylation networks in schizophrenia

**DOI:** 10.64898/2026.08.06.743374

**Authors:** Lujing Zhang, Andrew G. Demarco, Kimia Ghafari, Bernie Devlin, Matthew L. MacDonald, Kathryn Roeder

**Affiliations:** Department of Statistics and Data Science, Carnegie Mellon University, 5000 Forbes Avenue, 15213, PA, United States of America; Department of Psychiatry, University of Pittsburgh School of Medicine, 3550 Terrace St, 15213, PA, United States of America; Center for Neuroscience, University of Pittsburgh School of Medicine, 3550 Terrace St, 15213, PA, United States of America; Biomedical Mass Spectrometry Center, University of Pittsburgh, 3550 Terrace St, 15213, PA, United States of America; Department of Computational Biology, Carnegie Mellon University, 5000 Forbes Avenue, 15213, PA, United States of America

**Keywords:** kinase-substrate analysis, network inference, maximum likelihood inference

## Abstract

**Motivation:** Kinases regulate a multitude of protein functions, and their dysregulation is pivotal for many human diseases. Direct measurement of kinase activity, however, is often challenging; therefore, inferring activity from the behavior of their substrates is a widely adopted strategy. Nonetheless, traditional methods typically oversimplify the underlying network, ignoring that any particular substrate can be phosphorylated by multiple kinases.

**Results:** We present *LIKA*, a likelihood-based framework for inferring kinase activity from phosphoproteomic data. By modeling the many-to-many structure of kinase-substrate interactions, LIKA achieves high efficiency, even with limited data, while capturing network complexity. Simulation and cell line analyses confirm the robustness and accuracy of LIKA. Importantly, analysis of a phosphoproteomic dataset from schizophrenia and control subjects reveals novel dysregulated kinases.

**Availability and Implementation:** The implementation code and publicly available data are provided at: https://github.com/lujingz/LIKA.
