## Supplementary Table S2 for "Inferring disruption of directed graphs using LIKA reveals altered protein phosphorylation networks in schizophrenia"

Name	KSEA_p_value	LIKA_p_value	LIKA_ranking	KSEA_ranking	number_of_substrates	number_of_efficient_substrates	downstream phosphosites	LIKA_test_statistics_fixed	LIKA_p_value_capped
SRC	0.33663723931473033	1.6363936745644736e-06	1	61	59.0	10.788153973777561	AP2B1_Y737;BCAR1_Y128;BCAR1_Y249;BCAR1_Y306;BCAR1_Y387;CBL_Y674;CBL_Y700;CCDC88A_Y1799;CDK5_Y15;CRK_Y108;CRK_Y251;CTNND1_Y257;CTNND1_Y904;CTTN_Y141;CTTN_Y178;CTTN_Y265;CTTN_Y334;CTTN_Y446;DOK1_Y337;EPS8_Y774;FRS2_Y306;GAB1_Y242;GAB1_Y259;GAB1_Y373;GAB1_Y627;GAB2_Y249;GAB2_Y266;GAB2_Y293;GAB2_Y324;GAB2_Y476;GNB2L1_Y228;HIPK2_Y361;HNRNPK_Y380;IRS1_Y46;JAK2_Y570;LYN_Y32;LYN_Y397;MPZL1_Y241;MPZL1_Y26…	21.64959716796875	0.0007246376811594203
EGFR	0.0657785714819441	0.00012480951305149368	2	42	46.0	5.941412883097851	ABI1_Y23;BCAR1_Y128;BCAR1_Y249;BCAR1_Y306;CBLB_Y889;CBL_Y674;CBL_Y700;CRK_Y108;CRK_Y251;CTNNA1_Y177;CTNND1_Y257;CTNND1_Y904;CTTN_Y446;EML4_Y226;EPS8_Y774;GAB1_Y373;GAB1_Y406;GAB1_Y627;GAB1_Y659;GAB2_Y293;GAB2_Y476;GRB10_Y404;GSTP1_Y8;HGS_Y132;HGS_Y216;INPPL1_Y1135;INPPL1_Y1162;INPPL1_Y886;IRS1_Y46;LYN_Y32;LYN_Y397;MAPK3_Y204;PCNA_Y211;PIK3R1_Y452;PIK3R1_Y580;PKM_Y148;PLCG1_Y771;PLCG1_Y783;PRKCA_Y…	13.415008544921875	0.0007246376811594203
FYN	0.0023833338326417763	0.0015550467963522108	3	16	275.0	20.323033067216706	ABI1_Y23;ABL1_Y185;ABL1_Y393;ABL2_Y718;ACLY_Y682;ACTN4_Y265;ADAM9_Y769;ADAM9_Y778;ADD3_Y446;AGTRAP_Y133;AHCY_Y193;AHNAK_Y1469;AHNAK_Y715;ANKS1A_Y455;ANKS1A_Y834;ANXA11_Y279;ANXA11_Y482;ANXA1_Y39;ANXA5_Y297;ANXA5_Y94;APC_Y2645;ARFGAP2_Y278;ATG3_Y18;ATIC_Y104;ATIC_Y290;ATP1A1_Y260;ATP5O_Y35;AXL_Y866;BCAR1_Y128;BCAR1_Y249;BCAR1_Y306;BCAR1_Y387;BCS1L_Y181;CASKIN2_Y253;CBLB_Y889;CBL_Y674;CBL_Y700;CCT4…	8.741729736328125	0.0015550467963522108
JAK3	0.6528534763731297	0.00461429404433622	4	89	1.0	1.0	ELAVL1_Y200	6.778045654296875	0.00461429404433622
ABL1	7.015721337211289e-12	0.033098741736971915	5	3	41.0	2.395001185957254	ABI1_Y23;ABL1_Y393;ABL2_Y718;BCAR1_Y128;BCAR1_Y249;BCAR1_Y306;BCAR1_Y387;CBLB_Y889;CBL_Y674;CBL_Y700;CDK5_Y15;CRKL_Y132;CRKL_Y251;CRK_Y108;CRK_Y251;CTNNA1_Y177;DOK1_Y337;DOK1_Y449;EPS8_Y774;GOLGA4_Y2148;GRB10_Y404;INPPL1_Y1135;INPPL1_Y1162;INPPL1_Y886;JAK2_Y570;LYN_Y32;LYN_Y397;MAPK14_Y182;MPZL1_Y241;MPZL1_Y263;PCNA_Y211;PIK3R1_Y452;PIK3R1_Y580;PLCG1_Y771;PRKCD_Y313;PRKCD_Y334;PXN_Y118;RASA1_Y460…	3.3748779296875	0.033098741736971915
MAP2K4	0.4836993174323565	0.03979156115483118	6	69	18.0	1.3923697838819322	BCAR1_T326;BCAR1_Y128;BCAR1_Y249;BCAR1_Y306;BCAR1_Y387;CRKL_Y132;CRKL_Y251;CRK_Y108;CRK_Y251;FLNA_Y1261;FLNA_Y2614;FLNA_Y373;FLNB_Y2502;FLNC_Y2683;MAPK14_Y182;MAPK9_Y185;PRKCD_Y313;PRKCD_Y334	3.073394775390625	0.03979156115483118
PTK6	0.007304848811137354	0.04850394353630527	7	20	207.0	13.947332775487636	ABI1_Y23;ACLY_Y682;ACTN4_Y265;ADAM9_Y769;ADAM9_Y778;ADD3_Y446;AGTRAP_Y133;AHCY_Y193;AHNAK_Y1469;AHNAK_Y715;ANKS1A_Y834;ANXA11_Y279;ANXA11_Y482;ANXA1_Y39;ANXA5_Y297;APC_Y2645;ARFGAP2_Y278;ATG3_Y18;ATIC_Y104;AXL_Y866;BCAR1_Y128;BCAR1_Y306;BCS1L_Y181;CASKIN2_Y253;CBL_Y674;CBL_Y700;CCT4_Y449;CCT8_Y30;CD2AP_Y361;CD2AP_Y548;CDK5_Y15;CFL1_Y140;CLTC_Y634;CRKL_Y132;CRKL_Y251;CRK_Y251;CSNK2A2_Y13;CTNNA1_Y1…	2.754058837890625	0.04850394353630527
HCK	0.0027057183193428536	0.08057620554010458	8	18	274.0	19.32303306721669	ABI1_Y23;ABL1_Y185;ABL1_Y393;ABL2_Y718;ACLY_Y682;ACTN4_Y265;ADAM9_Y769;ADAM9_Y778;ADD3_Y446;AGTRAP_Y133;AHCY_Y193;AHNAK_Y1469;AHNAK_Y715;ANKS1A_Y455;ANKS1A_Y834;ANXA11_Y279;ANXA11_Y482;ANXA1_Y39;ANXA5_Y297;ANXA5_Y94;APC_Y2645;ARFGAP2_Y278;ATG3_Y18;ATIC_Y104;ATIC_Y290;ATP1A1_Y260;ATP5O_Y35;AXL_Y866;BCAR1_Y128;BCAR1_Y249;BCAR1_Y306;BCAR1_Y387;BCS1L_Y181;CASKIN2_Y253;CBLB_Y889;CBL_Y674;CBL_Y700;CCT4…	1.96337890625	0.08057620554010458
LYN	0.0028527140052259092	0.08057620554010458	9	19	274.0	19.32303306721669	ABI1_Y23;ABL1_Y185;ABL1_Y393;ABL2_Y718;ACLY_Y682;ACTN4_Y265;ADAM9_Y769;ADAM9_Y778;ADD3_Y446;AGTRAP_Y133;AHCY_Y193;AHNAK_Y1469;AHNAK_Y715;ANKS1A_Y455;ANKS1A_Y834;ANXA11_Y279;ANXA11_Y482;ANXA1_Y39;ANXA5_Y297;ANXA5_Y94;APC_Y2645;ARFGAP2_Y278;ATG3_Y18;ATIC_Y104;ATIC_Y290;ATP1A1_Y260;ATP5O_Y35;AXL_Y866;BCAR1_Y128;BCAR1_Y249;BCAR1_Y306;BCAR1_Y387;BCS1L_Y181;CASKIN2_Y253;CBLB_Y889;CBL_Y674;CBL_Y700;CCT4…	1.96337890625	0.08057620554010458
HIPK2	0.8842564921395084	0.09801195420803888	10	109	1.0	0.5	HIPK2_Y361	1.6717529296875	0.09801195420803888
ADRBK1_AKT1_CAMK2A_DAPK3_PRKCD_PRKCG_PRKCH_PRKCT		0.12533097426607576	11		1.0	0.5	BCAR1_T326	1.319610595703125	0.12533097426607576
SYK	0.11084493915333726	0.13362235974623915	12	49	3.0	0.608974358974359	CBL_Y700;PLCG1_Y771;PLCG1_Y783	1.2308349609375	0.13362235974623915
SRRM1	0.022105973283009783	0.13901474668938496	13	31	264.0	18.11769583198814	ABI1_Y23;ABL2_Y718;ACLY_Y682;ACTN4_Y265;ADAM9_Y769;ADAM9_Y778;ADD3_Y446;AGTRAP_Y133;AHCY_Y193;AHNAK_Y1469;AHNAK_Y715;ANKS1A_Y455;ANKS1A_Y834;ANXA11_Y279;ANXA11_Y482;ANXA1_Y39;ANXA5_Y297;APC_Y2645;ARFGAP2_Y278;ATG3_Y18;ATIC_Y104;ATIC_Y290;ATP1A1_Y260;ATP5O_Y35;AXL_Y866;BCAR1_Y128;BCAR1_Y249;BCAR1_Y306;BCAR1_Y387;BCS1L_Y181;CASKIN2_Y253;CBLB_Y889;CBL_Y674;CBL_Y700;CCT4_Y449;CCT8_Y30;CD2AP_Y361;CD2A…	1.17669677734375	0.13901474668938496
TYK2	1.6881239606192366e-07	0.14300531704018127	14	5	11.0	0.4992774825121036	CRKL_Y132;CRKL_Y251;GNB2L1_Y228;IRS2_Y675;JAK2_Y570;PIK3R1_Y452;PIK3R1_Y580;PRKCA_Y195;STAM2_Y192;STAT3_Y705;TYK2_Y292	1.1383056640625	0.14300531704018127
ABL2	0.00024091825280425638	0.16435033996106152	15	11	20.0	1.0859603658087638	ABI1_Y23;ABL2_Y718;ACTN4_Y265;ANXA11_Y482;BCAR1_Y387;BCS1L_Y181;CRKL_Y132;CRKL_Y251;CRK_Y108;CRK_Y251;DOK1_Y337;GAB2_Y266;GAB2_Y324;GNB2L1_Y228;KIF23_Y736;PFN1_Y60;PPP1R12A_Y496;RASA1_Y460;RIN1_Y36;SLC20A1_Y388	0.954010009765625	0.16435033996106152
MAP2K2	0.4055702118072215	0.18752021776819894	16	65	5.0	0.2465798651476401	IQGAP1_Y1510;IQGAP1_Y654;MAPK3_Y204;PRKCD_Y313;PRKCD_Y334	0.786895751953125	0.18752021776819894
FGR	0.01073162543349171	0.21298999868503454	17	24	272.0	18.73969973388336	ABI1_Y23;ABL2_Y718;ACLY_Y682;ACTN4_Y265;ADAM9_Y769;ADAM9_Y778;ADD3_Y446;AGTRAP_Y133;AHCY_Y193;AHNAK_Y1469;AHNAK_Y715;ANKS1A_Y455;ANKS1A_Y834;ANXA11_Y279;ANXA11_Y482;ANXA1_Y39;ANXA5_Y297;ANXA5_Y94;APC_Y2645;ARFGAP2_Y278;ATG3_Y18;ATIC_Y104;ATIC_Y290;ATP1A1_Y260;ATP5O_Y35;AXL_Y866;BCAR1_Y128;BCAR1_Y249;BCAR1_Y306;BCAR1_Y387;BCS1L_Y181;CASKIN2_Y253;CBLB_Y889;CBL_Y674;CBL_Y700;CCT4_Y449;CCT8_Y30;CD2AP…	0.633758544921875	0.21298999868503454
BLK	0.010245263195730825	0.21300113897207607	18	22	272.0	18.739699733883356	ABI1_Y23;ABL2_Y718;ACLY_Y682;ACTN4_Y265;ADAM9_Y769;ADAM9_Y778;ADD3_Y446;AGTRAP_Y133;AHCY_Y193;AHNAK_Y1469;AHNAK_Y715;ANKS1A_Y455;ANKS1A_Y834;ANXA11_Y279;ANXA11_Y482;ANXA1_Y39;ANXA5_Y297;ANXA5_Y94;APC_Y2645;ARFGAP2_Y278;ATG3_Y18;ATIC_Y104;ATIC_Y290;ATP1A1_Y260;ATP5O_Y35;AXL_Y866;BCAR1_Y128;BCAR1_Y249;BCAR1_Y306;BCAR1_Y387;BCS1L_Y181;CASKIN2_Y253;CBLB_Y889;CBL_Y674;CBL_Y700;CCT4_Y449;CCT8_Y30;CD2AP…	0.633697509765625	0.21300113897207607
LCK	0.010474093629956993	0.21309586681290105	19	23	272.0	18.739699733883356	ABI1_Y23;ABL2_Y718;ACLY_Y682;ACTN4_Y265;ADAM9_Y769;ADAM9_Y778;ADD3_Y446;AGTRAP_Y133;AHCY_Y193;AHNAK_Y1469;AHNAK_Y715;ANKS1A_Y455;ANKS1A_Y834;ANXA11_Y279;ANXA11_Y482;ANXA1_Y39;ANXA5_Y297;ANXA5_Y94;APC_Y2645;ARFGAP2_Y278;ATG3_Y18;ATIC_Y104;ATIC_Y290;ATP1A1_Y260;ATP5O_Y35;AXL_Y866;BCAR1_Y128;BCAR1_Y249;BCAR1_Y306;BCAR1_Y387;BCS1L_Y181;CASKIN2_Y253;CBLB_Y889;CBL_Y674;CBL_Y700;CCT4_Y449;CCT8_Y30;CD2AP…	0.6331787109375	0.21309586681290105
IGF1R	0.27968128817071625	0.24477650798191608	20	58	25.0	1.010148620112781	BCAR1_Y128;BCAR1_Y249;BCAR1_Y306;BCAR1_Y387;CBLB_Y889;CBL_Y674;CBL_Y700;CRKL_Y132;CRKL_Y251;CRK_Y108;CRK_Y251;CTNNA1_Y177;CTNND1_Y257;CTNND1_Y904;GNB2L1_Y228;GRB10_Y404;IRS1_Y46;IRS2_Y542;IRS2_Y675;MAPK3_Y204;PIK3R1_Y452;PIK3R1_Y580;PRKCD_Y313;PRKCD_Y334;STAT3_Y705	0.477508544921875	0.24477650798191608
CSF1R	0.0	0.2568824335341522	21	1	19.0	0.7449603293736257	BCAR1_Y128;BCAR1_Y249;BCAR1_Y306;BCAR1_Y387;CBLB_Y889;CBL_Y674;CBL_Y700;HDLBP_Y437;INPPL1_Y1135;INPPL1_Y1162;INPPL1_Y886;IRS2_Y542;IRS2_Y675;LYN_Y32;LYN_Y397;PIK3R1_Y452;PIK3R1_Y580;RASA1_Y460;RASA1_Y615	0.4263916015625	0.2568824335341522
TRKC	0.49891277337309425	0.2571840394018974	22	71	3.0	0.14307359307359307	FRS2_Y306;IRS1_Y46;IRS2_Y675	0.4251708984375	0.2571840394018974
TRKA	0.027605434314465604	0.2610070592656857	23	35	9.0	0.3154762386341334	CBLB_Y889;CBL_Y674;FRS2_Y306;IRS1_Y46;IRS2_Y675;PIK3R1_Y452;PIK3R1_Y580;RASA1_Y460;RASA1_Y615	0.409912109375	0.2610070592656857
EPHB3	0.042254446376085	0.26115430533306083	24	38	6.0	0.20453306567437002	CRKL_Y132;CRKL_Y251;CRK_Y108;CRK_Y251;RASA1_Y460;RASA1_Y615	0.409332275390625	0.26115430533306083
ITK	0.020988771675428675	0.27255520867516214	25	30	251.0	16.747787479471075	ABI1_Y23;ABL2_Y718;ACLY_Y682;ACTN4_Y265;ADAM9_Y769;ADAM9_Y778;ADD3_Y446;AGTRAP_Y133;AHCY_Y193;AHNAK_Y1469;AHNAK_Y715;ANKS1A_Y834;ANXA11_Y279;ANXA11_Y482;ANXA1_Y39;ANXA5_Y297;ANXA5_Y94;APC_Y2645;ARFGAP2_Y278;ATG3_Y18;ATIC_Y104;ATIC_Y290;ATP1A1_Y260;ATP5O_Y35;AXL_Y866;BCAR1_Y128;BCAR1_Y249;BCAR1_Y306;BCAR1_Y387;BCS1L_Y181;CASKIN2_Y253;CBLB_Y889;CBL_Y674;CBL_Y700;CCT4_Y449;CCT8_Y30;CD2AP_Y361;CD2AP_…	0.36614990234375	0.27255520867516214
MAP2K7	0.0021402116276842964	0.2953228041288375	26	15	2.0	0.10427807486631016	MAPK14_Y182;MAPK9_Y185	0.289337158203125	0.2953228041288375
RET	0.21358540764418033	0.3003856296305437	27	57	6.0	0.6236898395721925	MAPK14_Y182;MAPK3_Y204;MAPK9_Y185;PLCG1_Y783;PTK2_Y861;STAT3_Y705	0.273834228515625	0.3003856296305437
EPHA8	0.7807570999324671	0.3009446607589994	28	105	5.0	0.271044121044121	ANKS1A_Y455;ANKS1A_Y834;GRB10_Y404;RASA1_Y460;RASA1_Y615	0.27215576171875	0.3009446607589994
MAP2K6	0.28686653560553776	0.30117908787633874	29	59	2.0	0.09545454545454546	CTNNA1_Y177;MAPK14_Y182	0.271453857421875	0.30117908787633874
MAP2K3	0.09434373658178163	0.3106266058347482	30	45	2.0	0.08545454545454545	MAPK14_Y182;MAPK3_Y204	0.244110107421875	0.3106266058347482
MET	0.04800652807550465	0.3131242117677544	31	39	40.0	2.8252879241688285	BCAR1_Y128;BCAR1_Y249;BCAR1_Y306;BCAR1_Y387;CBLB_Y889;CBL_Y674;CBL_Y700;CRKL_Y132;CRKL_Y251;CRK_Y108;CRK_Y251;CTNNA1_Y177;CTNND1_Y257;CTNND1_Y904;CTTN_Y141;CTTN_Y178;CTTN_Y265;CTTN_Y334;CTTN_Y446;GAB2_Y249;GAB2_Y266;GAB2_Y293;GAB2_Y324;GAB2_Y476;GRB10_Y404;HGS_Y132;HGS_Y216;INPPL1_Y1135;INPPL1_Y1162;INPPL1_Y886;MAPK3_Y204;PCNA_Y211;PIK3R1_Y452;PIK3R1_Y580;PTK2_Y5;PTK2_Y861;PXN_Y118;SHC1_Y427;STAT…	0.2371826171875	0.3131242117677544
EPHB6	0.0001298751098735007	0.3258125490388276	32	10	8.0	0.2558151169564213	CBL_Y674;CBL_Y700;CRKL_Y132;CRKL_Y251;CRK_Y108;CRK_Y251;RASA1_Y460;RASA1_Y615	0.203857421875	0.3258125490388276
EPHA1	0.010742365540612031	0.32820799834109704	33	25	8.0	0.23963570666156872	CBL_Y674;CBL_Y700;CRK_Y108;CRK_Y251;LYN_Y32;LYN_Y397;RASA1_Y460;RASA1_Y615	0.197906494140625	0.32820799834109704
BTK	0.019874908961079685	0.33655812933394436	34	29	252.0	16.635882717566314	ABI1_Y23;ABL2_Y718;ACLY_Y682;ACTN4_Y265;ADAM9_Y769;ADAM9_Y778;ADD3_Y446;AGTRAP_Y133;AHCY_Y193;AHNAK_Y1469;AHNAK_Y715;ANKS1A_Y834;ANXA11_Y279;ANXA11_Y482;ANXA1_Y39;ANXA5_Y297;ANXA5_Y94;APC_Y2645;ARFGAP2_Y278;ATG3_Y18;ATIC_Y104;ATIC_Y290;ATP1A1_Y260;ATP5O_Y35;AXL_Y866;BCAR1_Y128;BCAR1_Y249;BCAR1_Y306;BCAR1_Y387;BCS1L_Y181;CASKIN2_Y253;CBLB_Y889;CBL_Y674;CBL_Y700;CCT4_Y449;CCT8_Y30;CD2AP_Y361;CD2AP_…	0.177978515625	0.33655812933394436
JAK2	0.03779812635643687	0.3439879134426139	35	36	3.0	0.11289002557544758	JAK2_Y570;MAPK3_Y204;STAT3_Y705	0.161285400390625	0.3439879134426139
FRK	0.33111130390960075	0.3479794792860169	36	60	1.0	0.05555555555555555	ABI1_Y23	0.1527099609375	0.3479794792860169
MST1R	2.429775024515024e-06	0.34927059555439743	37	6	17.0	0.802696469561458	CBLB_Y889;CBL_Y674;CBL_Y700;GAB2_Y249;GAB2_Y266;GAB2_Y293;GAB2_Y324;GAB2_Y476;GNB2L1_Y228;HSPA8_Y134;HSPA8_Y15;INPPL1_Y1135;INPPL1_Y1162;INPPL1_Y886;JAK2_Y570;PIK3R1_Y452;PIK3R1_Y580	0.149993896484375	0.34927059555439743
MAP3K5_MAP3K6		0.3625669198910978	38		1.0	0.045454545454545456	MAPK14_Y182	0.123626708984375	0.3625669198910978
MAP2K5	0.3390881811776909	0.36282761402657726	39	62	2.0	0.12941176470588237	ENO1_Y44;STAT3_Y705	0.123138427734375	0.36282761402657726
MAPK3	0.6082580286584203	0.36425539762336434	40	85	1.0	0.04	MAPK3_Y204	0.1204833984375	0.36425539762336434
FLT1	0.0024549053158582357	0.4173193288921323	41	17	16.0	0.6875274910452929	CBLB_Y889;CBL_Y674;CBL_Y700;CD2AP_Y361;CD2AP_Y548;CD2AP_Y88;CRK_Y108;CRK_Y251;LDLR_Y828;LDLR_Y845;PCNA_Y211;PIK3R1_Y452;PIK3R1_Y580;RASA1_Y460;RASA1_Y615;STAT3_Y705	0.0435791015625	0.4173193288921323
EPHB2	3.4389904487230893e-05	0.4393592500578023	42	9	13.0	0.5173403850241418	ABL2_Y718;CBL_Y700;CRK_Y108;CRK_Y251;LYN_Y32;LYN_Y397;PARD3_Y1080;PIK3R1_Y452;PIK3R1_Y580;RASA1_Y460;RASA1_Y615;SDCBP_Y91;WASL_Y256	0.023284912109375	0.4393592500578023
TRKB	0.025980590854369767	0.44438396412965475	43	34	7.0	0.2794949632410933	CBL_Y674;FRS2_Y306;IRS1_Y46;IRS2_Y542;IRS2_Y675;PIK3R1_Y452;PIK3R1_Y580	0.019561767578125	0.44438396412965475
EPHA6	0.6181684353433319	0.44512168528098206	44	86	5.0	0.16724858291574934	CDK5_Y15;LYN_Y32;LYN_Y397;RASA1_Y460;RASA1_Y615	0.01904296875	0.44512168528098206
EPHA7	0.8059961012728396	0.44512168528098206	45	106	5.0	0.16724858291574934	CDK5_Y15;LYN_Y32;LYN_Y397;RASA1_Y460;RASA1_Y615	0.01904296875	0.44512168528098206
KDR	0.011441123547086374	0.45808811835104735	46	27	14.0	0.5944863525707179	CBLB_Y889;CBL_Y674;CBL_Y700;CRK_Y108;CRK_Y251;FRS2_Y306;GRB10_Y404;IQGAP1_Y1510;IQGAP1_Y654;PFN1_Y129;PIK3R1_Y452;PIK3R1_Y580;PXN_Y118;SHB_Y268	0.011077880859375	0.45808811835104735
KIT	2.220446049250313e-16	0.465128727214256	47	2	18.0	0.6864223466828298	CBLB_Y889;CBL_Y674;CBL_Y700;CLTC_Y634;CRKL_Y132;CRKL_Y251;CRK_Y251;GRB10_Y404;JAK2_Y570;LYN_Y32;LYN_Y397;PIK3R1_Y452;PIK3R1_Y580;RASA1_Y460;RASA1_Y615;STAT3_Y705;VIM_Y117;VIM_Y38	0.007659912109375	0.465128727214256
IRR	0.08691058648644034	0.4832208099952543	48	44	2.0	0.05195681511470985	PIK3R1_Y452;PIK3R1_Y580	0.00177001953125	0.4832208099952543
EPHA4	0.008782329927200516	0.5085348834491021	49	21	8.0	0.2810306341978006	CBL_Y674;CBL_Y700;CDK5_Y15;LYN_Y32;LYN_Y397;RASA1_Y460;RASA1_Y615;RIN1_Y36	0.000457763671875	0.5085348834491021
ERBB4	0.048238262375129404	0.5112360675903969	50	40	9.0	0.294122102574115	CBLB_Y889;CBL_Y674;CBL_Y700;PIK3R1_Y452;PIK3R1_Y580;RASA1_Y460;RASA1_Y615;STAT3_Y705;TRIM28_Y369	0.00079345703125	0.5112360675903969
MAP2K1	0.8926140137345251	0.5130359238024229	51	110	20.0	0.9929130411399222	CDK5_Y15;GAB2_Y249;GAB2_Y266;GAB2_Y293;GAB2_Y324;GAB2_Y476;GRB10_Y404;HSPA8_Y134;HSPA8_Y15;IQGAP1_Y1510;IQGAP1_Y654;IRS1_Y46;MAPK14_Y182;MAPK3_Y204;PIK3R1_Y452;PIK3R1_Y580;PRKCD_Y313;PRKCD_Y334;PXN_Y118;STAT3_Y705	0.001068115234375	0.5130359238024229
EPHB4	0.4506953635991695	0.5137604063885908	52	67	8.0	0.22262700453489925	CBL_Y674;CBL_Y700;CRK_Y108;CRK_Y251;PIK3R1_Y452;PIK3R1_Y580;RASA1_Y460;RASA1_Y615	0.001190185546875	0.5137604063885908
PDGFRA	0.09747558496135844	0.5218062859924927	53	46	11.0	0.4335226828218819	CBL_Y674;CBL_Y700;CRKL_Y132;CRKL_Y251;CRK_Y108;CRK_Y251;PIK3R1_Y452;PIK3R1_Y580;SHB_Y268;VIM_Y117;VIM_Y38	0.00299072265625	0.5218062859924927
FER_PKM		0.5234139543725908	54		1.0	0.029411764705882353	STAT3_Y705	0.003448486328125	0.5234139543725908
EPHA5	0.8647247337670718	0.5238242723551367	55	108	6.0	0.1966603476216317	CDK5_Y15;LYN_Y32;LYN_Y397;RASA1_Y460;RASA1_Y615;STAT3_Y705	0.003570556640625	0.5238242723551367
EPHA3	0.03941433777659986	0.5252075973262815	56	37	10.0	0.3125257322370163	CBL_Y674;CBL_Y700;CDK5_Y15;CRK_Y108;CRK_Y251;LYN_Y32;LYN_Y397;RASA1_Y460;RASA1_Y615;STAT3_Y705	0.003997802734375	0.5252075973262815
EPHA2	0.18890659234225282	0.5281137619623739	57	56	18.0	0.6818510856761468	BCAR1_Y128;BCAR1_Y249;BCAR1_Y306;BCAR1_Y387;CBL_Y674;CBL_Y700;CTNNA1_Y177;CTNND1_Y257;CTNND1_Y904;INPPL1_Y1135;INPPL1_Y1162;INPPL1_Y886;LYN_Y32;LYN_Y397;PIK3R1_Y452;PIK3R1_Y580;RASA1_Y460;RASA1_Y615	0.004974365234375	0.5281137619623739
FLT3	1.5278001086471704e-11	0.5403285903366628	58	4	3.0	0.07692307692307693	CBL_Y674;CBL_Y700;PIK3R1_Y452	0.01025390625	0.5403285903366628
FGFR1	0.5597425520085977	0.5426529522016315	59	75	1.0	0.06666666666666667	LDHA_Y10	0.011474609375	0.5426529522016315
TEC	0.017651027998834445	0.5442062936226713	60	28	250.0	16.49778747947107	ABI1_Y23;ABL2_Y718;ACLY_Y682;ACTN4_Y265;ADAM9_Y769;ADAM9_Y778;ADD3_Y446;AGTRAP_Y133;AHCY_Y193;AHNAK_Y1469;AHNAK_Y715;ANKS1A_Y834;ANXA11_Y279;ANXA11_Y482;ANXA1_Y39;ANXA5_Y297;ANXA5_Y94;APC_Y2645;ARFGAP2_Y278;ATG3_Y18;ATIC_Y104;ATIC_Y290;ATP1A1_Y260;ATP5O_Y35;AXL_Y866;BCAR1_Y128;BCAR1_Y249;BCAR1_Y306;BCAR1_Y387;BCS1L_Y181;CASKIN2_Y253;CBLB_Y889;CBL_Y674;CBL_Y700;CCT4_Y449;CCT8_Y30;CD2AP_Y361;CD2AP_…	0.0123291015625	0.5442062936226713
ERBB3	0.7400411606017674	0.5444236953155344	61	104	7.0	0.21960715284177393	CBL_Y674;CBL_Y700;CDK5_Y15;JAK2_Y570;PIK3R1_Y452;PIK3R1_Y580;STAT3_Y705	0.012451171875	0.5444236953155344
TXK	0.024128370138485566	0.544531991562713	62	32	250.0	16.497787479471075	ABI1_Y23;ABL2_Y718;ACLY_Y682;ACTN4_Y265;ADAM9_Y769;ADAM9_Y778;ADD3_Y446;AGTRAP_Y133;AHCY_Y193;AHNAK_Y1469;AHNAK_Y715;ANKS1A_Y834;ANXA11_Y279;ANXA11_Y482;ANXA1_Y39;ANXA5_Y297;ANXA5_Y94;APC_Y2645;ARFGAP2_Y278;ATG3_Y18;ATIC_Y104;ATIC_Y290;ATP1A1_Y260;ATP5O_Y35;AXL_Y866;BCAR1_Y128;BCAR1_Y249;BCAR1_Y306;BCAR1_Y387;BCS1L_Y181;CASKIN2_Y253;CBLB_Y889;CBL_Y674;CBL_Y700;CCT4_Y449;CCT8_Y30;CD2AP_Y361;CD2AP_…	0.01251220703125	0.544531991562713
PDGFRB	0.0003491422545918166	0.5547032500142975	63	12	23.0	1.1710243449261322	BCAR1_Y128;BCAR1_Y249;BCAR1_Y306;BCAR1_Y387;CBL_Y674;CBL_Y700;FRS2_Y306;GRB10_Y404;INPPL1_Y1135;INPPL1_Y1162;INPPL1_Y886;JAK2_Y570;LYN_Y32;LYN_Y397;PIK3R1_Y452;PIK3R1_Y580;PRKCD_Y313;PRKCD_Y334;PTK2_Y5;RASA1_Y460;RASA1_Y615;SHB_Y268;STAT3_Y705	0.0189208984375	0.5547032500142975
EPHB1	3.6008435966294883e-06	0.5565137004996432	64	7	9.0	0.33224423117798796	DOK1_Y337;GRB10_Y404;LYN_Y32;LYN_Y397;PIK3R1_Y452;PIK3R1_Y580;PXN_Y118;RASA1_Y460;RASA1_Y615	0.02020263671875	0.5565137004996432
YES1	0.011254439210963474	0.5606013058231074	65	26	273.0	18.939699733883355	ABI1_Y23;ABL2_Y718;ACLY_Y682;ACTN4_Y265;ADAM9_Y769;ADAM9_Y778;ADD3_Y446;AGTRAP_Y133;AHCY_Y193;AHNAK_Y1469;AHNAK_Y715;ANKS1A_Y455;ANKS1A_Y834;ANXA11_Y279;ANXA11_Y482;ANXA1_Y39;ANXA5_Y297;ANXA5_Y94;APC_Y2645;ARFGAP2_Y278;ATG3_Y18;ATIC_Y104;ATIC_Y290;ATP1A1_Y260;ATP5O_Y35;AXL_Y866;BCAR1_Y128;BCAR1_Y249;BCAR1_Y306;BCAR1_Y387;BCS1L_Y181;CASKIN2_Y253;CBLB_Y889;CBL_Y674;CBL_Y700;CCT4_Y449;CCT8_Y30;CD2AP…	0.02325439453125	0.5606013058231074
BMX	0.02493403311530895	0.5753163293522936	66	33	251.0	16.697787479471078	ABI1_Y23;ABL2_Y718;ACLY_Y682;ACTN4_Y265;ADAM9_Y769;ADAM9_Y778;ADD3_Y446;AGTRAP_Y133;AHCY_Y193;AHNAK_Y1469;AHNAK_Y715;ANKS1A_Y834;ANXA11_Y279;ANXA11_Y482;ANXA1_Y39;ANXA5_Y297;ANXA5_Y94;APC_Y2645;ARFGAP2_Y278;ATG3_Y18;ATIC_Y104;ATIC_Y290;ATP1A1_Y260;ATP5O_Y35;AXL_Y866;BCAR1_Y128;BCAR1_Y249;BCAR1_Y306;BCAR1_Y387;BCS1L_Y181;CASKIN2_Y253;CBLB_Y889;CBL_Y674;CBL_Y700;CCT4_Y449;CCT8_Y30;CD2AP_Y361;CD2AP_…	0.03607177734375	0.5753163293522936
ERBB2	0.17052819210915438	0.5860050139039406	67	54	24.0	1.2022823412061532	BCAR1_Y249;CBL_Y674;CBL_Y700;CTNND1_Y257;CTNND1_Y904;CTTN_Y141;CTTN_Y178;CTTN_Y265;CTTN_Y334;CTTN_Y446;GAB2_Y293;GAB2_Y476;GRB10_Y404;JAK2_Y570;MAPK3_Y204;MEMO1_Y210;PCNA_Y211;PGK1_Y196;PIK3R1_Y452;PIK3R1_Y580;PXN_Y118;STAT3_Y705;VIM_Y117;VIM_Y38	0.047210693359375	0.5860050139039406
ALK	0.845132392459421	0.5947747986845335	68	107	4.0	1.1627450980392156	ATIC_Y104;PTPN11_Y584;STAT3_Y705;VASP_Y39	0.057525634765625	0.5947747986845335
INSR	5.971239815050211e-06	0.6265153997867432	69	8	31.0	2.8395678120319725	BCAR1_Y128;BCAR1_Y249;BCAR1_Y306;BCAR1_Y387;CBLB_Y889;CBL_Y674;CBL_Y700;CRK_Y108;CRK_Y251;DOK1_Y337;DOK1_Y449;GAB1_Y242;GAB1_Y373;GAB1_Y627;GAB1_Y659;GNB2L1_Y228;GOT2_Y96;GRB10_Y404;INPPL1_Y1135;INPPL1_Y1162;INPPL1_Y886;IRS1_Y46;IRS2_Y542;IRS2_Y675;JAK2_Y570;MAPK3_Y204;PIK3R1_Y452;PIK3R1_Y580;PRKCD_Y313;PRKCD_Y334;STAT3_Y705	0.104095458984375	0.6265153997867432
BCR/ABL	0.0005263248527158648			13
ZAP70	0.0017469933825196016			14
MELK	0.05338649876238688			41
GSK3A	0.08456201581687428			43
MAP3K5	0.10721735650072284			47	1.0	0.043478260869565216	MAPK14_Y182
MAP3K6	0.10721735650072284			48	1.0	0.043478260869565216	MAPK14_Y182
FGFR3	0.11193846781319783			50
JAK1	0.11193846781319783			51
NPM/ALK	0.11193846781319783			52
TNK2	0.1268957800629964			53
PTK2	0.1811213510526648			55
CDK1	0.3824644589815469			63
FER	0.39892094532066924			64	1.0	0.02857142857142857	STAT3_Y705
CDK2	0.4363738047577228			66
GSK3B	0.45387296449931336			68
PKM	0.49439488171904955			70	1.0	0.02857142857142857	STAT3_Y705
PRKCB	0.5079029039108183			72
AURKB	0.5292152797172813			73
PAK1	0.5304210706465744			74
CLK2	0.5773457951230612			76
MAPK1	0.5773457951230612			77
CHUK	0.6000177234182251			78
IKBKB	0.6000177234182251			79
PRKCA	0.6000177234182251			80
PRKCE	0.6000177234182251			81
PRKCI	0.6000177234182251			82
PRKCZ	0.6000177234182251			83
RAF1	0.6000177234182251			84
CHEK1	0.6430102518660243			87
TGFBR2	0.6487072025853982			88
TTK	0.6627308998796233			90
PRKACA	0.6717614909281349			91
PRKCH	0.6915021783870821			92	1.0	0.1111111111111111	BCAR1_T326
DAPK3	0.7115483070530986			93	1.0	0.1111111111111111	BCAR1_T326
ATR	0.7147723120435199			94
CDK6	0.7147723120435199			95
CSNK1A1	0.7147723120435199			96
CSNK2A1	0.7147723120435199			97
CSNK2A2	0.7147723120435199			98
EIF2AK2	0.7147723120435199			99
NEK2	0.7147723120435199			100
PLK1	0.7147723120435199			101
PLK2	0.7147723120435199			102
ROCK2	0.7147723120435199			103
ADRBK1	0.928130732300573			111	1.0	0.1111111111111111	BCAR1_T326
PRKCD	0.928130732300573			112	1.0	0.1111111111111111	BCAR1_T326
PRKCG	0.928130732300573			113	1.0	0.1111111111111111	BCAR1_T326
PRKCT	0.928130732300573			114	1.0	0.1111111111111111	BCAR1_T326
AKT1	0.96239559401106			115	1.0	0.1111111111111111	BCAR1_T326
CAMK2A	0.984816100937572			116	1.0	0.1111111111111111	BCAR1_T326
