## Supplementary Table S1 for "Inferring disruption of directed graphs using LIKA reveals altered protein phosphorylation networks in schizophrenia"

simulation	network_structure	number_of_kinases	number_of_substrates	kinase_substrate_counts	overlapping_substrates	ground_truth_dysregulated_kinases	case_distribution_for_perturbed_substrates	control_distribution	case_distribution_for_unperturbed_substrates
1	non-overlapping substrates with equal kinase degree	10	100	10 substrates per kinase	False	K0;K1	N(2, 1)	N(0, 1)	N(0, 1)
2	non-overlapping substrates with unequal kinase degree	13	127	20;20;15;15;12;11;10;8;6;4;3;2;1	False	K0;K2;K5;K8	N(2, 1)	N(0, 1)	N(0, 1)
3	overlapping substrates with unequal kinase degree	13	40	20;20;15;15;12;11;10;8;6;4;3;2;1	True	K0;K2;K5;K8	N(2, 1)	N(0, 1)	N(0, 1)
