## Supplementary Table S4 for "Inferring disruption of directed graphs using LIKA reveals altered protein phosphorylation networks in schizophrenia"

Phosphosite Name	Protein Name	Gene Name	in Analysis	p-value	Significant	Upstream Kinase
ABCF1_Y416	ABCF1	ABCF1	0	0.09288494823520203	0
ABI1_Y23	ABI1	ABI1	1	1.1402007536871666e-11	1	ABL1,ABL2,BLK,BMX,BTK,EGFR,FGR,FRK,FYN,HCK,ITK,LCK,LYN,PTK6,SRRM1,TEC,TXK,YES1
ABL1_Y185	ABL1	ABL1	1	2.8660182867496985e-11	1	FYN,HCK,LYN
ABL1_Y393	ABL1	ABL1	1	4.607274836852406e-11	1	ABL1,FYN,HCK,LYN
ABL2_Y718	ABL2	ABL2	1	0.018075716214071585	1	ABL1,ABL2,BLK,BMX,BTK,EPHB2,FGR,FYN,HCK,ITK,LCK,LYN,SRRM1,TEC,TXK,YES1
ACLY_Y682	ACLY	ACLY	1	0.47763387798173024	0	BLK,BMX,BTK,FGR,FYN,HCK,ITK,LCK,LYN,PTK6,SRRM1,TEC,TXK,YES1
ACTN1_Y193	ACTN1	ACTN1	0	1.0886113152872752e-06	1
ACTN4_Y265	ACTN4	ACTN4	1	0.6681357750026624	0	ABL2,BLK,BMX,BTK,FGR,FYN,HCK,ITK,LCK,LYN,PTK6,SRRM1,TEC,TXK,YES1
ACTN4_Y693	ACTN4	ACTN4	0	2.158869699622206e-05	1
ADAM9_Y769	ADAM9	ADAM9	1	1.643594983741841e-05	1	BLK,BMX,BTK,FGR,FYN,HCK,ITK,LCK,LYN,PTK6,SRRM1,TEC,TXK,YES1
ADAM9_Y778	ADAM9	ADAM9	1	1.5555887549320719e-09	1	BLK,BMX,BTK,FGR,FYN,HCK,ITK,LCK,LYN,PTK6,SRRM1,TEC,TXK,YES1
ADD3_Y446	ADD3	ADD3	1	0.02842593123375082	1	BLK,BMX,BTK,FGR,FYN,HCK,ITK,LCK,LYN,PTK6,SRRM1,TEC,TXK,YES1
ADSL_Y21	ADSL	ADSL	0	0.008089332949817897	1
AGFG1_Y327	AGFG1	AGFG1	0	0.0028618731237950033	1
AGPS_Y387	AGPS	AGPS	0	0.0002242910330725553	1
AGTRAP_Y133	AGTRAP	AGTRAP	1	0.6247755879895767	0	BLK,BMX,BTK,FGR,FYN,HCK,ITK,LCK,LYN,PTK6,SRRM1,TEC,TXK,YES1
AHCY_Y193	AHCY	AHCY	1	0.10857094797179494	0	BLK,BMX,BTK,FGR,FYN,HCK,ITK,LCK,LYN,PTK6,SRRM1,TEC,TXK,YES1
AHNAK_Y1469	AHNAK	AHNAK	1	0.532229296478006	0	BLK,BMX,BTK,FGR,FYN,HCK,ITK,LCK,LYN,PTK6,SRRM1,TEC,TXK,YES1
AHNAK_Y715	AHNAK	AHNAK	1	0.005322265744312468	1	BLK,BMX,BTK,FGR,FYN,HCK,ITK,LCK,LYN,PTK6,SRRM1,TEC,TXK,YES1
ALDOA_Y223	ALDOA	ALDOA	0	0.13066447018885166	0
ANKRD26_Y296	ANKRD26	ANKRD26	0	0.2696229261098526	0
ANKS1A_Y455	ANKS1A	ANKS1A	1	0.009709506378230717	1	BLK,EPHA8,FGR,FYN,HCK,LCK,LYN,SRRM1,YES1
ANKS1A_Y834	ANKS1A	ANKS1A	1	3.4087021357293e-06	1	BLK,BMX,BTK,EPHA8,FGR,FYN,HCK,ITK,LCK,LYN,PTK6,SRRM1,TEC,TXK,YES1
ANTXR2_Y381	ANTXR2	ANTXR2	0	0.6859928853911946	0
ANXA11_Y279	ANXA11	ANXA11	1	5.368525669681238e-06	1	BLK,BMX,BTK,FGR,FYN,HCK,ITK,LCK,LYN,PTK6,SRRM1,TEC,TXK,YES1
ANXA11_Y482	ANXA11	ANXA11	1	0.019611737583034923	1	ABL2,BLK,BMX,BTK,FGR,FYN,HCK,ITK,LCK,LYN,PTK6,SRRM1,TEC,TXK,YES1
ANXA1_Y39	ANXA1	ANXA1	1	0.019728145970549154	1	BLK,BMX,BTK,FGR,FYN,HCK,ITK,LCK,LYN,PTK6,SRRM1,TEC,TXK,YES1
ANXA2_Y24	ANXA2	ANXA2	0	0.17505304898901786	0
ANXA2_Y30	ANXA2	ANXA2	0	2.959189169037414e-10	1
ANXA5_Y297	ANXA5	ANXA5	1	2.4842584951939443e-06	1	BLK,BMX,BTK,FGR,FYN,HCK,ITK,LCK,LYN,PTK6,SRRM1,TEC,TXK,YES1
ANXA5_Y94	ANXA5	ANXA5	1	0.000520022340570084	1	BLK,BMX,BTK,FGR,FYN,HCK,ITK,LCK,LYN,TEC,TXK,YES1
AP2A1_Y777	AP2A1	AP2A1	0	0.26316768961778086	0
AP2B1_Y737	AP2B1	AP2B1	1	0.5494045284256389	0	SRC
AP2B1_Y888	AP2B1	AP2B1	0	0.48446366714962186	0
APC_Y2645	APC	APC	1	4.745211801772232e-06	1	BLK,BMX,BTK,FGR,FYN,HCK,ITK,LCK,LYN,PTK6,SRRM1,TEC,TXK,YES1
APH1A_Y256	APH1A	APH1A	0	1.7986083656481458e-06	1
ARAP3_Y160	ARAP3	ARAP3	0	0.0001433256418772656	1
ARFGAP2_Y278	ARFGAP2	ARFGAP2	1	0.2549989743875621	0	BLK,BMX,BTK,FGR,FYN,HCK,ITK,LCK,LYN,PTK6,SRRM1,TEC,TXK,YES1
ARHGAP35_Y1105	ARHGAP35	ARHGAP35	0	0.1970106194246002	0
ARHGAP42_Y376	ARHGAP42	ARHGAP42	0	7.405579034098878e-12	1
ARHGAP42_Y792	ARHGAP42	ARHGAP42	0	5.3470436934210975e-05	1
ARHGEF2_Y125	ARHGEF2	ARHGEF2	0	0.0003469833346651746	1
ASAP3_Y329	ASAP3	ASAP3	0	0.0033161772346658514	1
ATG3_Y18	ATG3	ATG3	1	6.883469244111757e-10	1	BLK,BMX,BTK,FGR,FYN,HCK,ITK,LCK,LYN,PTK6,SRRM1,TEC,TXK,YES1
ATIC_Y104	ATIC	ATIC	1	0.030902456340026183	1	ALK,BLK,BMX,BTK,FGR,FYN,HCK,ITK,LCK,LYN,PTK6,SRRM1,TEC,TXK,YES1
ATIC_Y208	ATIC	ATIC	0	0.4210947688393475	0
ATIC_Y290	ATIC	ATIC	1	3.583894717369909e-05	1	BLK,BMX,BTK,FGR,FYN,HCK,ITK,LCK,LYN,SRRM1,TEC,TXK,YES1
ATIC_Y464	ATIC	ATIC	0	7.417379588431942e-05	1
ATP1A1_Y260	ATP1A1	ATP1A1	1	0.0574334665857939	0	BLK,BMX,BTK,FGR,FYN,HCK,ITK,LCK,LYN,SRRM1,TEC,TXK,YES1
ATP2B1_Y1167	ATP2B1	ATP2B1	0	2.478268354996757e-08	1
ATP5O_Y35	ATP5O	ATP5O	1	0.01702861623318248	1	BLK,BMX,BTK,FGR,FYN,HCK,ITK,LCK,LYN,SRRM1,TEC,TXK,YES1
ATXN2L_Y349	ATXN2L	ATXN2L	0	0.001959419731182857	1
AXL_Y866	AXL	AXL	1	3.785050647756065e-07	1	BLK,BMX,BTK,FGR,FYN,HCK,ITK,LCK,LYN,PTK6,SRRM1,TEC,TXK,YES1
BAG3_Y205	BAG3	BAG3	0	4.495154782267028e-09	1
BAIAP2L1_Y293	BAIAP2L1	BAIAP2L1	0	1.6625608053456498e-07	1
BCAR1_T326	BCAR1	BCAR1	1	1.4385691763980956e-06	1	ADRBK1,AKT1,CAMK2A,DAPK3,MAP2K4,PRKCD,PRKCG,PRKCH,PRKCT
BCAR1_Y128	BCAR1	BCAR1	1	0.0030779105044721504	1	ABL1,BLK,BMX,BTK,CSF1R,EGFR,EPHA2,FGR,FYN,HCK,IGF1R,INSR,ITK,LCK,LYN,MAP2K4,MET,PDGFRB,PTK6,SRC,SRRM1,TEC,TXK,YES1
BCAR1_Y249	BCAR1	BCAR1	1	0.02777851205236953	1	ABL1,BLK,BMX,BTK,CSF1R,EGFR,EPHA2,ERBB2,FGR,FYN,HCK,IGF1R,INSR,ITK,LCK,LYN,MAP2K4,MET,PDGFRB,SRC,SRRM1,TEC,TXK,YES1
BCAR1_Y306	BCAR1	BCAR1	1	0.00024645225694449604	1	ABL1,BLK,BMX,BTK,CSF1R,EGFR,EPHA2,FGR,FYN,HCK,IGF1R,INSR,ITK,LCK,LYN,MAP2K4,MET,PDGFRB,PTK6,SRC,SRRM1,TEC,TXK,YES1
BCAR1_Y387	BCAR1	BCAR1	1	0.6073445590897407	0	ABL1,ABL2,BLK,BMX,BTK,CSF1R,EPHA2,FGR,FYN,HCK,IGF1R,INSR,ITK,LCK,LYN,MAP2K4,MET,PDGFRB,SRC,SRRM1,TEC,TXK,YES1
BCS1L_Y181	BCS1L	BCS1L	1	0.3725410549886338	0	ABL2,BLK,BMX,BTK,FGR,FYN,HCK,ITK,LCK,LYN,PTK6,SRRM1,TEC,TXK,YES1
BMP2K_Y813	BMP2K	BMP2K	0	4.4373542173956166e-08	1
BUB1_Y219	BUB1	BUB1	0	0.5859086209482594	0
BUB1_Y671	BUB1	BUB1	0	0.6808770844518806	0
CALM1_Y100	CALM1	CALM1	0	0.7499878994310396	0
CAPZB_Y232	CAPZB	CAPZB	0	9.031392800091633e-08	1
CARKD_Y85	CARKD	CARKD	0	0.7804391426148233	0
CARS_Y45	CARS	CARS	0	0.0012177619922671126	1
CASKIN2_Y253	CASKIN2	CASKIN2	1	1.4687399686698762e-06	1	BLK,BMX,BTK,FGR,FYN,HCK,ITK,LCK,LYN,PTK6,SRRM1,TEC,TXK,YES1
CBLB_Y889	CBLB	CBLB	1	0.0001542114510980298	1	ABL1,BLK,BMX,BTK,CSF1R,EGFR,ERBB4,FGR,FLT1,FYN,HCK,IGF1R,INSR,ITK,KDR,KIT,LCK,LYN,MET,MST1R,SRRM1,TEC,TRKA,TXK,YES1
CBL_Y674	CBL	CBL	1	0.4477519612240358	0	ABL1,BLK,BMX,BTK,CSF1R,EGFR,EPHA1,EPHA2,EPHA3,EPHA4,EPHB4,EPHB6,ERBB2,ERBB3,ERBB4,FGR,FLT1,FLT3,FYN,HCK,IGF1R,INSR,ITK,KDR,KIT,LCK,LYN,MET,MST1R,PDGFRA,PDGFRB,PTK6,SRC,SRRM1,TEC,TRKA,TRKB,TXK,YES1
CBL_Y700	CBL	CBL	1	0.22955142579112073	0	ABL1,BLK,BMX,BTK,CSF1R,EGFR,EPHA1,EPHA2,EPHA3,EPHA4,EPHB2,EPHB4,EPHB6,ERBB2,ERBB3,ERBB4,FGR,FLT1,FLT3,FYN,HCK,IGF1R,INSR,ITK,KDR,KIT,LCK,LYN,MET,MST1R,PDGFRA,PDGFRB,PTK6,SRC,SRRM1,SYK,TEC,TXK,YES1
CCDC23_Y40	CCDC23	CCDC23	0	0.9692353967044772	0
CCDC77_Y283	CCDC77	CCDC77	0	0.00134471340748172	1
CCDC88A_Y1799	CCDC88A	CCDC88A	1	6.760023869414234e-09	1	SRC
CCT4_Y449	CCT4	CCT4	1	0.3395443287981936	0	BLK,BMX,BTK,FGR,FYN,HCK,ITK,LCK,LYN,PTK6,SRRM1,TEC,TXK,YES1
CCT8_Y30	CCT8	CCT8	1	0.0002551014115930548	1	BLK,BMX,BTK,FGR,FYN,HCK,ITK,LCK,LYN,PTK6,SRRM1,TEC,TXK,YES1
CCZ1B_Y380	CCZ1B	CCZ1B	0	0.001106335656356437	1
CD2AP_Y361	CD2AP	CD2AP	1	0.5134886572332634	0	BLK,BMX,BTK,FGR,FLT1,FYN,HCK,ITK,LCK,LYN,PTK6,SRRM1,TEC,TXK,YES1
CD2AP_Y548	CD2AP	CD2AP	1	1.467536289545639e-09	1	BLK,BMX,BTK,FGR,FLT1,FYN,HCK,ITK,LCK,LYN,PTK6,SRRM1,TEC,TXK,YES1
CD2AP_Y88	CD2AP	CD2AP	1	2.234995656244638e-13	1	BLK,BMX,BTK,FGR,FLT1,FYN,HCK,ITK,LCK,LYN,SRRM1,TEC,TXK,YES1
CD46_Y378	CD46	CD46	0	2.4531243225679067e-13	1
CD97_Y810	CD97	CD97	1	2.211820471222491e-08	1	BLK,BMX,BTK,FGR,FYN,HCK,ITK,LCK,LYN,SRRM1,TEC,TXK,YES1
CDK16_Y176	CDK16	CDK16	0	6.933950874506701e-15	1
CDK5_Y15	CDK5	CDK5	1	0.18638064079991618	0	ABL1,BLK,BMX,BTK,EPHA3,EPHA4,EPHA5,EPHA6,EPHA7,ERBB3,FGR,FYN,HCK,ITK,LCK,LYN,MAP2K1,PTK6,SRC,SRRM1,TEC,TXK,YES1
CDV3_Y190	CDV3	CDV3	1	0.07703211510558258	0	BLK,BMX,BTK,FGR,FYN,HCK,ITK,LCK,LYN,SRRM1,TEC,TXK,YES1
CDV3_Y244	CDV3	CDV3	1	4.637076833778852e-11	1	BLK,BMX,BTK,FGR,FYN,HCK,ITK,LCK,LYN,SRRM1,TEC,TXK,YES1
CEP85_Y198	CEP85	CEP85	0	7.8544664961325e-05	1
CFL1_Y140	CFL1	CFL1	1	3.29866740200655e-11	1	BLK,BMX,BTK,FGR,FYN,HCK,ITK,LCK,LYN,PTK6,SRRM1,TEC,TXK,YES1
CLASP1_Y697	CLASP1	CLASP1	0	0.11856332379635244	0
CLTC_Y634	CLTC	CLTC	1	8.732731044310834e-05	1	BLK,BMX,BTK,FGR,FYN,HCK,ITK,KIT,LCK,LYN,PTK6,SRRM1,TEC,TXK,YES1
CNOT3_Y702	CNOT3	CNOT3	0	0.5100522096339811	0
COPA_Y249	COPA	COPA	0	0.00502881535190577	1
CORO1C_Y301	CORO1C	CORO1C	0	0.07273216506228264	0
CPD_Y1344	CPD	CPD	1	0.00020243651624750645	1	BLK,BMX,BTK,FGR,FYN,HCK,ITK,LCK,LYN,SRRM1,TEC,TXK,YES1
CPNE3_Y392	CPNE3	CPNE3	0	0.00010214503198880624	1
CRKL_Y132	CRKL	CRKL	1	0.00041974158603475003	1	ABL1,ABL2,BLK,BMX,BTK,EPHB3,EPHB6,FGR,FYN,HCK,IGF1R,ITK,KIT,LCK,LYN,MAP2K4,MET,PDGFRA,PTK6,SRRM1,TEC,TXK,TYK2,YES1
CRKL_Y251	CRKL	CRKL	1	7.045484306728681e-06	1	ABL1,ABL2,BLK,BMX,BTK,EPHB3,EPHB6,FGR,FYN,HCK,IGF1R,ITK,KIT,LCK,LYN,MAP2K4,MET,PDGFRA,PTK6,TEC,TXK,TYK2,YES1
CRK_Y108	CRK	CRK	1	5.630630106472719e-12	1	ABL1,ABL2,BLK,BMX,BTK,EGFR,EPHA1,EPHA3,EPHB2,EPHB3,EPHB4,EPHB6,FGR,FLT1,FYN,HCK,IGF1R,INSR,ITK,KDR,LCK,LYN,MAP2K4,MET,PDGFRA,SRC,SRRM1,TEC,TXK,YES1
CRK_Y251	CRK	CRK	1	0.0005899534592384965	1	ABL1,ABL2,BLK,BMX,BTK,EGFR,EPHA1,EPHA3,EPHB2,EPHB3,EPHB4,EPHB6,FGR,FLT1,FYN,HCK,IGF1R,INSR,ITK,KDR,KIT,LCK,LYN,MAP2K4,MET,PDGFRA,PTK6,SRC,SRRM1,TEC,TXK,YES1
CSK_Y18	CSK	CSK	0	0.932185120535335	0
CSNK2A2_Y13	CSNK2A2	CSNK2A2	1	0.039315476755236035	0	BLK,BMX,BTK,FGR,FYN,HCK,ITK,LCK,LYN,PTK6,SRRM1,TEC,TXK,YES1
CTNNA1_Y177	CTNNA1	CTNNA1	1	8.65069922243949e-05	1	ABL1,BLK,BMX,BTK,EGFR,EPHA2,FGR,FYN,HCK,IGF1R,ITK,LCK,LYN,MAP2K6,MET,PTK6,SRRM1,TEC,TXK,YES1
CTNND1_Y257	CTNND1	CTNND1	1	0.08051570467062176	0	BLK,BMX,BTK,EGFR,EPHA2,ERBB2,FGR,FYN,HCK,IGF1R,ITK,LCK,LYN,MET,PTK6,SRC,SRRM1,TEC,TXK,YES1
CTNND1_Y904	CTNND1	CTNND1	1	0.6338339038353972	0	BLK,BMX,BTK,EGFR,EPHA2,ERBB2,FGR,FYN,HCK,IGF1R,ITK,LCK,LYN,MET,PTK6,SRC,SRRM1,TEC,TXK,YES1
CTTN_Y141	CTTN	CTTN	1	0.03373558071275571	1	BLK,BMX,BTK,ERBB2,FGR,FYN,HCK,ITK,LCK,LYN,MET,SRC,SRRM1,TEC,TXK,YES1
CTTN_Y162	CTTN	CTTN	0	4.933233311288367e-07	1
CTTN_Y178	CTTN	CTTN	1	0.06209019433587307	0	BLK,BMX,BTK,ERBB2,FGR,FYN,HCK,ITK,LCK,LYN,MET,PTK6,SRC,SRRM1,TEC,TXK,YES1
CTTN_Y199	CTTN	CTTN	0	0.00036506577551449407	1
CTTN_Y265	CTTN	CTTN	1	2.1092140120419324e-05	1	BLK,BMX,BTK,ERBB2,FGR,FYN,HCK,ITK,LCK,LYN,MET,PTK6,SRC,SRRM1,TEC,TXK,YES1
CTTN_Y334	CTTN	CTTN	1	0.023021126455184303	1	BLK,BMX,BTK,ERBB2,FGR,FYN,HCK,ITK,LCK,LYN,MET,PTK6,SRC,SRRM1,TEC,TXK,YES1
CTTN_Y446	CTTN	CTTN	1	0.3294853343490848	0	BLK,EGFR,ERBB2,FGR,FYN,HCK,LCK,LYN,MET,PTK6,SRC,SRRM1,YES1
CYB5R3_Y80	CYB5R3	CYB5R3	1	0.5198099114858424	0	BLK,BMX,BTK,FGR,FYN,HCK,ITK,LCK,LYN,PTK6,SRRM1,TEC,TXK,YES1
CYFIP1_Y1054	CYFIP1	CYFIP1	0	0.3323206453212197	0
CYSTM1_Y64	CYSTM1	CYSTM1	0	0.18822914394683643	0
DBI_Y29	DBI	DBI	0	0.3581059451156468	0
DBNL_Y162	DBNL	DBNL	0	2.4326500877861015e-05	1
DCTN2_Y313	DCTN2	DCTN2	0	5.615689629172207e-06	1
DCTN2_Y6	DCTN2	DCTN2	1	0.1423868653719589	0	BLK,BMX,BTK,FGR,FYN,HCK,ITK,LCK,LYN,PTK6,SRRM1,TEC,TXK,YES1
DDX39B_Y39	DDX39B	DDX39B	0	0.000148168861254412	1
DDX3X_Y266	DDX3X	DDX3X	0	0.24008519500862738	0
DDX3X_Y301	DDX3X	DDX3X	1	8.900274725596722e-11	1	BLK,BMX,BTK,FGR,FYN,HCK,ITK,LCK,LYN,SRRM1,TEC,TXK,YES1
DDX3X_Y462	DDX3X	DDX3X	1	0.206872195237649	0	BLK,BMX,BTK,FGR,FYN,HCK,ITK,LCK,LYN,PTK6,SRRM1,TEC,TXK,YES1
DDX3X_Y69	DDX3X	DDX3X	1	0.0218154694871805	1	BLK,BMX,BTK,FGR,FYN,HCK,ITK,LCK,LYN,PTK6,SRRM1,TEC,TXK,YES1
DHX9_Y748	DHX9	DHX9	0	3.495034569707068e-07	1
DIAPH1_Y374	DIAPH1	DIAPH1	1	0.009930872591116186	1	BLK,BMX,BTK,FGR,FYN,HCK,ITK,LCK,LYN,SRRM1,TEC,TXK,YES1
DLG1_Y399	DLG1	DLG1	0	0.02548841520140285	1
DNAJB1_Y176	DNAJB1	DNAJB1	1	0.05357335487414548	0	BLK,BMX,BTK,FGR,FYN,HCK,ITK,LCK,LYN,PTK6,SRRM1,TEC,TXK,YES1
DNMBP_Y1477	DNMBP	DNMBP	1	0.9420154547192259	0	BLK,BMX,BTK,FGR,FYN,HCK,ITK,LCK,LYN,PTK6,SRRM1,TEC,TXK,YES1
DOCK11_Y1223	DOCK11	DOCK11	1	0.1481845554545391	0	BLK,BMX,BTK,FGR,FYN,HCK,ITK,LCK,LYN,PTK6,TEC,TXK,YES1
DOK1_Y337	DOK1	DOK1	1	0.8459166801571876	0	ABL1,ABL2,BLK,BMX,BTK,EPHB1,FGR,FYN,HCK,INSR,ITK,LCK,LYN,SRC,SRRM1,TEC,TXK,YES1
DOK1_Y449	DOK1	DOK1	1	9.152343816294871e-08	1	ABL1,BLK,BMX,BTK,FGR,FYN,HCK,INSR,ITK,LCK,LYN,PTK6,SRRM1,TEC,TXK,YES1
DOK4_Y165	DOK4	DOK4	1	0.0007867545810241558	1	BLK,BMX,BTK,FGR,FYN,HCK,ITK,LCK,LYN,PTK6,SRRM1,TEC,TXK,YES1
DSG2_Y1013	DSG2	DSG2	1	1.5801878212599882e-06	1	BLK,BMX,BTK,FGR,FYN,HCK,ITK,LCK,LYN,PTK6,SRRM1,TEC,TXK,YES1
DYNC1H1_Y3379	DYNC1H1	DYNC1H1	1	0.020508670508512357	1	BLK,BMX,BTK,FGR,FYN,HCK,ITK,LCK,LYN,PTK6,SRRM1,TEC,TXK,YES1
DYRK1A_Y321	DYRK1A	DYRK1A	1	1.1363406665728562e-08	1	BLK,FGR,FYN,HCK,LCK,LYN,SRRM1,YES1
DYRK3_Y369	DYRK3	DYRK3	1	2.4935760728206342e-09	1	BLK,FGR,FYN,HCK,LCK,LYN,PTK6,SRRM1,YES1
DYRK4_Y264	DYRK4	DYRK4	1	0.0002255907694085831	1	BLK,BMX,BTK,FGR,FYN,HCK,ITK,LCK,LYN,SRRM1,TEC,TXK,YES1
EEF1A1_Y177	EEF1A1	EEF1A1	0	0.1626860634592792	0
EEF1A1_Y29	EEF1A1	EEF1A1	1	4.524503140224257e-05	1	BLK,BMX,BTK,FGR,FYN,HCK,ITK,LCK,LYN,PTK6,SRRM1,TEC,TXK,YES1
EEF2_Y443	EEF2	EEF2	0	0.24040717063913208	0
EIF1_Y30	EIF1	EIF1	0	0.00014410432980008466	1
EIF1_Y79	EIF1	EIF1	0	0.19181760109029758	0
EIF2B5_Y583	EIF2B5	EIF2B5	0	0.0005804877153809796	1
EIF2S1_Y82	EIF2S1	EIF2S1	0	0.7594735853788065	0
EIF2S2_Y298	EIF2S2	EIF2S2	1	0.1665571272065079	0	BLK,BMX,BTK,FGR,FYN,HCK,ITK,LCK,LYN,PTK6,SRRM1,TEC,TXK,YES1
EIF3C_Y881	EIF3C	EIF3C	1	0.053298851088596506	0	BLK,BMX,BTK,FGR,FYN,HCK,ITK,LCK,LYN,PTK6,SRRM1,TEC,TXK,YES1
EIF3D_Y318	EIF3D	EIF3D	1	0.0016026890413422545	1	BLK,BMX,BTK,FGR,FYN,HCK,ITK,LCK,LYN,PTK6,SRRM1,TEC,TXK,YES1
EIF3E_Y401	EIF3E	EIF3E	1	0.00025987910736559924	1	BLK,FGR,FYN,HCK,LCK,LYN,SRRM1,YES1
EIF3M_Y351	EIF3M	EIF3M	1	0.00019136587852570445	1	BLK,BMX,BTK,FGR,FYN,HCK,ITK,LCK,LYN,PTK6,SRRM1,TEC,TXK,YES1
EIF4A1_Y197	EIF4A1	EIF4A1	1	0.06477281571796184	0	BLK,BMX,BTK,FGR,FYN,HCK,ITK,LCK,LYN,PTK6,SRRM1,TEC,TXK,YES1
EIF5A_Y69	EIF5A	EIF5A	0	1.2875768089571738e-06	1
ELAVL1_Y200	ELAVL1	ELAVL1	1	0.016272864583863556	1	JAK3
ELP3_Y202	ELP3	ELP3	1	4.056548650247542e-07	1	BLK,BMX,BTK,FGR,FYN,HCK,ITK,LCK,LYN,PTK6,SRRM1,TEC,TXK,YES1
EMG1_Y61	EMG1	EMG1	0	0.15937958429226287	0
EML4_Y226	EML4	EML4	1	0.19727503618356143	0	BLK,EGFR,FGR,FYN,HCK,LCK,LYN,YES1
ENO1_Y44	ENO1	ENO1	1	4.9437833835944735e-06	1	BLK,FGR,FYN,HCK,LCK,LYN,MAP2K5,PTK6,SRRM1,YES1
EPB41L2_Y623	EPB41L2	EPB41L2	1	1.9570396681498797e-13	1	BLK,BMX,BTK,FGR,FYN,HCK,ITK,LCK,LYN,PTK6,SRRM1,TEC,TXK,YES1
EPB41_Y660	EPB41	EPB41	0	1.4461820193020685e-12	1
EPRS_Y1504	EPRS	EPRS	0	0.5127389020371685	0
EPS8_Y774	EPS8	EPS8	1	2.9874469902108616e-06	1	ABL1,BLK,EGFR,FGR,FYN,HCK,LCK,LYN,SRC,SRRM1,YES1
ERBB2IP_Y884	ERBB2IP	ERBB2IP	0	0.00037655604205281143	1
ESYT1_Y1009	ESYT1	ESYT1	1	0.04962252616674222	0	BLK,BMX,BTK,FGR,FYN,HCK,ITK,LCK,LYN,PTK6,SRRM1,TEC,TXK,YES1
ETFB_Y192	ETFB	ETFB	0	0.056357962750358225	0
EXOC4_Y247	EXOC4	EXOC4	0	3.647714441163588e-09	1
FAM175B_Y342	FAM175B	FAM175B	1	5.4113785698783725e-05	1	BLK,BMX,BTK,FGR,FYN,HCK,ITK,LCK,LYN,PTK6,SRRM1,TEC,TXK,YES1
FAM20B_Y138	FAM20B	FAM20B	1	0.19152201291515925	0	BLK,BMX,BTK,FGR,FYN,HCK,ITK,LCK,LYN,SRRM1,TEC,TXK,YES1
FAM83D_Y229	FAM83D	FAM83D	0	4.777680034083478e-06	1
FAT1_Y4242	FAT1	FAT1	0	0.004983549861444851	1
FKBP4_Y220	FKBP4	FKBP4	1	8.173790305322084e-09	1	BLK,BMX,BTK,FGR,FYN,HCK,ITK,LCK,LYN,PTK6,SRRM1,TEC,TXK,YES1
FKBP5_Y409	FKBP5	FKBP5	0	0.02819181104787092	1
FLNA_Y1261	FLNA	FLNA	1	0.0006880895629987132	1	BLK,BMX,BTK,FGR,FYN,HCK,ITK,LCK,LYN,MAP2K4,SRRM1,TEC,TXK,YES1
FLNA_Y2614	FLNA	FLNA	1	0.009957696600866326	1	BLK,BMX,BTK,FGR,FYN,HCK,ITK,LCK,LYN,MAP2K4,SRRM1,TEC,TXK,YES1
FLNA_Y373	FLNA	FLNA	1	0.004225891905311295	1	BLK,BMX,BTK,FGR,FYN,HCK,ITK,LCK,LYN,MAP2K4,SRRM1,TEC,TXK,YES1
FLNB_Y2502	FLNB	FLNB	1	7.571248631953562e-11	1	BLK,FGR,FYN,HCK,LCK,LYN,MAP2K4,PTK6,SRRM1,YES1
FLNC_Y1068	FLNC	FLNC	0	2.1988234992885753e-07	1
FLNC_Y2683	FLNC	FLNC	1	0.14215025392924283	0	BLK,BMX,BTK,FGR,FYN,HCK,ITK,LCK,LYN,MAP2K4,PTK6,SRRM1,TEC,TXK,YES1
FLOT1_Y203	FLOT1	FLOT1	1	0.02690684029868039	1	BLK,BMX,BTK,FGR,FYN,HCK,ITK,LCK,LYN,PTK6,SRRM1,TEC,TXK,YES1
FLVCR1_Y22	FLVCR1	FLVCR1	0	1.4334698885545503e-06	1
FRS2_Y306	FRS2	FRS2	1	0.0037725662947868136	1	BLK,BMX,BTK,FGR,FYN,HCK,ITK,KDR,LCK,LYN,PDGFRB,PTK6,SRC,SRRM1,TEC,TRKA,TRKB,TRKC,TXK,YES1
G3BP1_Y56	G3BP1	G3BP1	1	8.451277168375713e-06	1	BLK,BMX,BTK,FGR,FYN,HCK,ITK,LCK,LYN,PTK6,SRRM1,TEC,TXK,YES1
GAB1_Y242	GAB1	GAB1	1	0.4539467268208857	0	INSR,SRC
GAB1_Y259	GAB1	GAB1	1	0.000766449792124297	1	SRC
GAB1_Y373	GAB1	GAB1	1	0.00024265812337886925	1	EGFR,INSR,SRC
GAB1_Y406	GAB1	GAB1	1	8.656763919680748e-05	1	EGFR
GAB1_Y627	GAB1	GAB1	1	0.07620802552815041	0	EGFR,INSR,SRC
GAB1_Y659	GAB1	GAB1	1	0.14646800885490796	0	EGFR,INSR
GAB2_Y249	GAB2	GAB2	1	4.1840813223078747e-08	1	BLK,BTK,FGR,FYN,HCK,LCK,LYN,MAP2K1,MET,MST1R,PTK6,SRC,SRRM1,YES1
GAB2_Y266	GAB2	GAB2	1	1.1057395424464182e-07	1	ABL2,BLK,BMX,BTK,FGR,FYN,HCK,ITK,LCK,LYN,MAP2K1,MET,MST1R,PTK6,SRC,SRRM1,TEC,TXK,YES1
GAB2_Y293	GAB2	GAB2	1	0.001828790243055	1	BLK,BMX,BTK,EGFR,ERBB2,FGR,FYN,HCK,ITK,LCK,LYN,MAP2K1,MET,MST1R,PTK6,SRC,SRRM1,TEC,TXK,YES1
GAB2_Y324	GAB2	GAB2	1	0.03699343069001365	0	ABL2,BLK,BMX,BTK,FGR,FYN,HCK,ITK,LCK,LYN,MAP2K1,MET,MST1R,SRC,SRRM1,TEC,TXK,YES1
GAB2_Y476	GAB2	GAB2	1	0.004624876963063233	1	BLK,BTK,EGFR,ERBB2,FGR,FYN,HCK,LCK,LYN,MAP2K1,MET,MST1R,SRC,SRRM1,YES1
GAB3_Y560	GAB3	GAB3	0	5.3259731385711204e-05	1
GAPVD1_Y460	GAPVD1	GAPVD1	0	0.9678649470407032	0
GAPVD1_Y847	GAPVD1	GAPVD1	0	3.722301601588467e-05	1
GARS_Y453	GARS	GARS	0	0.0002097169284605732	1
GIT1_Y545	GIT1	GIT1	0	9.75768008355505e-06	1
GLO1_Y136	GLO1	GLO1	0	0.00023679487902948573	1
GNB2L1_Y140	GNB2L1	GNB2L1	0	3.0652322378581014e-06	1
GNB2L1_Y228	GNB2L1	GNB2L1	1	0.00619079897068664	1	ABL2,BLK,BMX,BTK,FGR,FYN,HCK,IGF1R,INSR,ITK,LCK,LYN,MST1R,PTK6,SRC,SRRM1,TEC,TXK,TYK2,YES1
GOLGA3_Y329	GOLGA3	GOLGA3	0	2.613735121910424e-07	1
GOLGA4_Y2148	GOLGA4	GOLGA4	1	0.0018932286065410056	1	ABL1,BLK,BMX,BTK,FGR,FYN,HCK,ITK,LCK,LYN,PTK6,SRRM1,TEC,TXK,YES1
GOT1_Y264	GOT1	GOT1	0	8.222175477172269e-09	1
GOT2_Y96	GOT2	GOT2	1	0.00011166197774808725	1	BLK,FGR,FYN,HCK,INSR,LCK,LYN,PTK6,SRRM1,YES1
GPBP1L1_Y235	GPBP1L1	GPBP1L1	0	0.5467032965618009	0
GPRC5C_Y387	GPRC5C	GPRC5C	0	8.486726977682897e-10	1
GPSM3_Y108	GPSM3	GPSM3	1	0.035230289331154484	0	BLK,BMX,BTK,FGR,FYN,HCK,ITK,LCK,LYN,PTK6,SRRM1,TEC,TXK,YES1
GRB10_Y404	GRB10	GRB10	1	0.07384410856736624	0	ABL1,BLK,BMX,BTK,EGFR,EPHA8,EPHB1,ERBB2,FGR,FYN,HCK,IGF1R,INSR,ITK,KDR,KIT,LCK,LYN,MAP2K1,MET,PDGFRB,PTK6,SRRM1,TEC,TXK,YES1
GSTP1_Y109	GSTP1	GSTP1	1	7.299654957934781e-06	1	BLK,FGR,FYN,HCK,LCK,LYN,PTK6,SRRM1,YES1
GSTP1_Y8	GSTP1	GSTP1	1	8.52234698322948e-12	1	BLK,BMX,BTK,EGFR,FGR,FYN,HCK,ITK,LCK,LYN,PTK6,SRRM1,TEC,TXK,YES1
GTF2F2_Y196	GTF2F2	GTF2F2	0	0.020240775658507713	1
HBS1L_Y513	HBS1L	HBS1L	0	0.004758666586214105	1
HDLBP_Y437	HDLBP	HDLBP	1	3.669937462706235e-05	1	BLK,BMX,BTK,CSF1R,FGR,FYN,HCK,ITK,LCK,LYN,PTK6,SRRM1,TEC,TXK,YES1
HGS_Y132	HGS	HGS	1	0.0007091737724284717	1	BLK,BMX,BTK,EGFR,FGR,FYN,HCK,ITK,LCK,LYN,MET,PTK6,SRRM1,TEC,TXK,YES1
HGS_Y216	HGS	HGS	1	0.00022717620895069097	1	BLK,EGFR,FGR,FYN,HCK,LCK,LYN,MET,PTK6,SRRM1,YES1
HIPK2_Y361	HIPK2	HIPK2	1	3.0440062990638503e-06	1	HIPK2,SRC
HIST1H4A_Y52	HIST1H4A	HIST1H4A	0	7.755552828201609e-06	1
HIST1H4A_Y89	HIST1H4A	HIST1H4A	0	0.047630496188753015	0
HNRNPA0_Y180	HNRNPA0	HNRNPA0	1	0.8354089184831613	0	BLK,BMX,BTK,FGR,FYN,HCK,ITK,LCK,LYN,PTK6,SRRM1,TEC,TXK,YES1
HNRNPA2B1_Y174	HNRNPA2B1	HNRNPA2B1	1	0.45369069566744047	0	BLK,BMX,BTK,FGR,FYN,HCK,ITK,LCK,LYN,PTK6,SRRM1,TEC,TXK,YES1
HNRNPK_Y380	HNRNPK	HNRNPK	1	0.5666625857457321	0	SRC
HNRNPL_Y574	HNRNPL	HNRNPL	0	7.76209458041412e-05	1
HNRNPUL1_Y510	HNRNPUL1	HNRNPUL1	0	4.944988567066706e-06	1
HP1BP3_Y379	HP1BP3	HP1BP3	0	0.003716218362777913	1
HPCAL1_Y58	HPCAL1	HPCAL1	0	0.00029690258813438574	1
HSP90AA1_Y284	HSP90AA1	HSP90AA1	0	2.8958028026593257e-10	1
HSP90AA1_Y492	HSP90AA1	HSP90AA1	0	8.782541160426924e-09	1
HSP90AA1_Y604	HSP90AA1	HSP90AA1	0	0.002078929593766101	1
HSP90AA1_Y61	HSP90AA1	HSP90AA1	0	0.4612357387639911	0
HSP90AB1_Y596	HSP90AB1	HSP90AB1	1	1.805615703374665e-06	1	BLK,BMX,BTK,FGR,FYN,HCK,ITK,LCK,LYN,PTK6,SRRM1,TEC,TXK,YES1
HSPA1A_Y41	HSPA1A	HSPA1A	0	3.2585714205666964e-08	1
HSPA4_Y336	HSPA4	HSPA4	1	0.28581920546440326	0	BLK,BMX,BTK,FGR,FYN,HCK,ITK,LCK,LYN,SRRM1,TEC,TXK,YES1
HSPA8_Y134	HSPA8	HSPA8	1	0.06199104454667784	0	BLK,BMX,BTK,FGR,FYN,HCK,ITK,LCK,LYN,MAP2K1,MST1R,SRRM1,TEC,TXK,YES1
HSPA8_Y15	HSPA8	HSPA8	1	0.13803535512102222	0	BLK,BMX,BTK,FGR,FYN,HCK,ITK,LCK,LYN,MAP2K1,MST1R,SRRM1,TEC,TXK,YES1
HSPD1_Y227	HSPD1	HSPD1	1	0.0004671077864598281	1	BLK,BMX,BTK,FGR,FYN,HCK,ITK,LCK,LYN,PTK6,SRRM1,TEC,TXK,YES1
HSPE1_Y76	HSPE1	HSPE1	1	0.782931935607539	0	BLK,BMX,BTK,FGR,FYN,HCK,ITK,LCK,LYN,SRRM1,TEC,TXK,YES1
ICK_Y159	ICK	ICK	1	0.0007097544031691417	1	BLK,BMX,BTK,FGR,FYN,HCK,ITK,LCK,LYN,PTK6,SRRM1,TEC,TXK,YES1
ICT1_Y49	ICT1	ICT1	0	2.7981396600417728e-08	1
IGBP1_Y277	IGBP1	IGBP1	0	1.1512342032068306e-06	1
INPPL1_Y1135	INPPL1	INPPL1	1	2.1234247592360545e-12	1	ABL1,BLK,BMX,BTK,CSF1R,EGFR,EPHA2,FGR,FYN,HCK,INSR,ITK,LCK,LYN,MET,MST1R,PDGFRB,PTK6,SRRM1,TEC,TXK,YES1
INPPL1_Y1162	INPPL1	INPPL1	1	0.0005093982987988183	1	ABL1,BLK,BMX,BTK,CSF1R,EGFR,EPHA2,FGR,FYN,HCK,INSR,ITK,LCK,LYN,MET,MST1R,PDGFRB,PTK6,SRRM1,TEC,TXK,YES1
INPPL1_Y886	INPPL1	INPPL1	1	0.9037275137428937	0	ABL1,BLK,BMX,BTK,CSF1R,EGFR,EPHA2,FGR,FYN,HCK,INSR,ITK,LCK,LYN,MET,MST1R,PDGFRB,PTK6,SRRM1,TEC,TXK,YES1
IQGAP1_Y1510	IQGAP1	IQGAP1	1	4.1218057317468645e-07	1	BLK,BMX,BTK,FGR,FYN,HCK,ITK,KDR,LCK,LYN,MAP2K1,MAP2K2,PTK6,SRRM1,TEC,TXK,YES1
IQGAP1_Y654	IQGAP1	IQGAP1	1	0.00039486452284535396	1	BLK,BMX,BTK,FGR,FYN,HCK,ITK,KDR,LCK,LYN,MAP2K1,MAP2K2,PTK6,SRRM1,TEC,TXK,YES1
IRS1_Y46	IRS1	IRS1	1	2.12441879289381e-06	1	BLK,BMX,BTK,EGFR,FGR,FYN,HCK,IGF1R,INSR,ITK,LCK,LYN,MAP2K1,PTK6,SRC,SRRM1,TEC,TRKA,TRKB,TRKC,TXK,YES1
IRS2_Y542	IRS2	IRS2	1	0.180028810426274	0	BLK,BMX,BTK,CSF1R,FGR,FYN,HCK,IGF1R,INSR,ITK,LCK,LYN,SRRM1,TEC,TRKB,TXK,YES1
IRS2_Y675	IRS2	IRS2	1	1.2307228712813002e-10	1	BLK,BMX,BTK,CSF1R,FGR,FYN,HCK,IGF1R,INSR,ITK,LCK,LYN,PTK6,SRRM1,TEC,TRKA,TRKB,TRKC,TXK,TYK2,YES1
ITCH_Y420	ITCH	ITCH	1	9.72937958321927e-08	1	FYN
ITSN2_Y553	ITSN2	ITSN2	1	2.617870811052056e-10	1	BLK,BMX,BTK,FGR,FYN,HCK,ITK,LCK,LYN,SRRM1,TEC,TXK,YES1
ITSN2_Y968	ITSN2	ITSN2	1	0.05065613064697316	0	BLK,BMX,BTK,FGR,FYN,HCK,ITK,LCK,LYN,PTK6,SRRM1,TEC,TXK,YES1
JAK2_Y570	JAK2	JAK2	1	0.004291922029486899	1	ABL1,BLK,BMX,BTK,ERBB2,ERBB3,FGR,FYN,HCK,INSR,ITK,JAK2,KIT,LCK,LYN,MST1R,PDGFRB,SRC,SRRM1,TEC,TXK,TYK2,YES1
KATNB1_Y337	KATNB1	KATNB1	1	0.003602027706777113	1	BLK,BMX,BTK,FGR,FYN,HCK,ITK,LCK,LYN,PTK6,SRRM1,TEC,TXK,YES1
KCT2_Y263	KCT2	KCT2	0	0.7646914897192699	0
KIF14_Y1023	KIF14	KIF14	1	1.6229963038384934e-08	1	BLK,BMX,BTK,FGR,FYN,HCK,ITK,LCK,LYN,SRRM1,TEC,TXK,YES1
KIF23_Y736	KIF23	KIF23	1	0.013372946055800673	1	ABL2,BLK,BMX,BTK,FGR,FYN,HCK,ITK,LCK,LYN,PTK6,SRRM1,TEC,TXK,YES1
KIF23_Y949	KIF23	KIF23	0	0.4090933652438399	0
KIF2C_Y223	KIF2C	KIF2C	1	1.0039566206227987e-07	1	BLK,BMX,BTK,FGR,FYN,HCK,ITK,LCK,LYN,PTK6,SRRM1,TEC,TXK,YES1
KRT18_Y13	KRT18	KRT18	1	6.989236810421489e-06	1	BLK,BMX,BTK,FGR,FYN,HCK,ITK,LCK,LYN,PTK6,SRRM1,TEC,TXK,YES1
KRT18_Y36	KRT18	KRT18	1	0.6468309816095038	0	BLK,BMX,BTK,FGR,FYN,HCK,ITK,LCK,LYN,PTK6,SRRM1,TEC,TXK,YES1
LAMTOR1_Y40	LAMTOR1	LAMTOR1	0	1.9807600899904624e-08	1
LDHA_Y10	LDHA	LDHA	1	0.9897511898619313	0	BLK,BMX,BTK,FGFR1,FGR,FYN,HCK,ITK,LCK,LYN,PTK6,SRRM1,TEC,TXK,YES1
LDHA_Y239	LDHA	LDHA	1	0.1356515943499661	0	BLK,BMX,BTK,FGR,FYN,HCK,ITK,LCK,LYN,PTK6,SRRM1,TEC,TXK,YES1
LDHB_Y240	LDHB	LDHB	1	0.8999704419611863	0	BLK,BMX,BTK,FGR,FYN,HCK,ITK,LCK,LYN,PTK6,SRRM1,TEC,TXK,YES1
LDLR_Y828	LDLR	LDLR	1	0.0038969436117655735	1	BLK,BMX,BTK,FGR,FLT1,FYN,HCK,ITK,LCK,LYN,PTK6,SRRM1,TEC,TXK,YES1
LDLR_Y845	LDLR	LDLR	1	0.058736500886419955	0	BLK,BMX,BTK,FGR,FLT1,FYN,HCK,ITK,LCK,LYN,SRRM1,TEC,TXK,YES1
LGALS1_Y105	LGALS1	LGALS1	0	3.1761875489465364e-05	1
LIMA1_Y190	LIMA1	LIMA1	0	5.457922678529796e-07	1
LIMA1_Y429	LIMA1	LIMA1	0	0.00021905288117569967	1
LMO7_Y185	LMO7	LMO7	0	5.9205481348950214e-05	1
LRRFIP1_Y597	LRRFIP1	LRRFIP1	1	4.44611913436774e-17	1	BLK,BMX,BTK,FGR,FYN,HCK,ITK,LCK,LYN,PTK6,SRRM1,TEC,TXK,YES1
LSM2_Y4	LSM2	LSM2	0	0.06389615553054698	0
LSR_Y406	LSR	LSR	1	2.6145607701605476e-06	1	BLK,BMX,BTK,FGR,FYN,HCK,ITK,LCK,LYN,SRRM1,TEC,TXK,YES1
LSR_Y551	LSR	LSR	1	0.19206443280441587	0	BLK,BMX,BTK,FGR,FYN,HCK,ITK,LCK,LYN,PTK6,SRRM1,TEC,TXK,YES1
LYN_Y32	LYN	LYN	1	0.000757910939527689	1	ABL1,BLK,BMX,BTK,CSF1R,EGFR,EPHA1,EPHA2,EPHA3,EPHA4,EPHA5,EPHA6,EPHA7,EPHB1,EPHB2,FGR,FYN,HCK,ITK,KIT,LCK,LYN,PDGFRB,PTK6,SRC,SRRM1,TEC,TXK,YES1
LYN_Y397	LYN	LYN	1	0.00015594992266162902	1	ABL1,BLK,BMX,BTK,CSF1R,EGFR,EPHA1,EPHA2,EPHA3,EPHA4,EPHA5,EPHA6,EPHA7,EPHB1,EPHB2,FGR,FYN,HCK,ITK,KIT,LCK,LYN,PDGFRB,PTK6,SRC,SRRM1,TEC,TXK,YES1
MAGI1_Y373	MAGI1	MAGI1	0	1.7484694193222584e-10	1
MAGOH_Y40	MAGOH	MAGOH	1	1.2812336247956633e-06	1	BLK,BMX,BTK,FGR,FYN,HCK,ITK,LCK,LYN,PTK6,SRRM1,TEC,TXK,YES1
MAK16_Y33	MAK16	MAK16	1	0.003963592580078991	1	BLK,BMX,BTK,FGR,FYN,HCK,ITK,LCK,LYN,PTK6,SRRM1,TEC,TXK,YES1
MAP1B_Y1062	MAP1B	MAP1B	1	0.05652436596289372	0	BLK,BMX,BTK,FGR,FYN,HCK,ITK,LCK,LYN,SRRM1,TEC,TXK,YES1
MAP1B_Y1762	MAP1B	MAP1B	1	0.24683109195938055	0	BLK,BMX,BTK,FGR,FYN,HCK,ITK,LCK,LYN,PTK6,SRRM1,TEC,TXK,YES1
MAP1B_Y1830	MAP1B	MAP1B	1	0.03474154261675959	0	BLK,BMX,BTK,FGR,FYN,HCK,ITK,LCK,LYN,PTK6,SRRM1,TEC,TXK,YES1
MAP4K4_Y1227	MAP4K4	MAP4K4	0	0.0015935045506173624	1
MAPK14_Y182	MAPK14	MAPK14	1	0.0020953064767367992	1	ABL1,BLK,BMX,BTK,FGR,FYN,HCK,ITK,LCK,LYN,MAP2K1,MAP2K3,MAP2K4,MAP2K6,MAP2K7,MAP3K5,MAP3K6,PTK6,RET,SRRM1,TEC,TXK,YES1
MAPK3_Y204	MAPK3	MAPK3	1	1.9864400462035928e-06	1	BLK,BMX,BTK,EGFR,ERBB2,FGR,FYN,HCK,IGF1R,INSR,ITK,JAK2,LCK,LYN,MAP2K1,MAP2K2,MAP2K3,MAPK3,MET,PTK6,RET,SRRM1,TEC,TXK,YES1
MAPK9_Y185	MAPK9	MAPK9	1	2.139474612491257e-06	1	BLK,BMX,BTK,FGR,FYN,HCK,ITK,LCK,LYN,MAP2K4,MAP2K7,PTK6,RET,SRRM1,TEC,TXK,YES1
MEMO1_Y210	MEMO1	MEMO1	1	0.03031537976514037	1	BLK,BMX,BTK,ERBB2,FGR,FYN,HCK,ITK,LCK,LYN,PTK6,SRRM1,TEC,TXK,YES1
MINK1_Y592	MINK1	MINK1	0	0.14907015892410796	0
MPRIP_Y267	MPRIP	MPRIP	0	1.2237992062417522e-06	1
MPRIP_Y945	MPRIP	MPRIP	0	1.0497608547890288e-07	1
MPZL1_Y241	MPZL1	MPZL1	1	2.376965200517798e-10	1	ABL1,BLK,FGR,FYN,HCK,LCK,LYN,PTK6,SRC,SRRM1,YES1
MPZL1_Y263	MPZL1	MPZL1	1	0.0003501237007270473	1	ABL1,BLK,BMX,BTK,FGR,FYN,HCK,ITK,LCK,LYN,PTK6,SRC,SRRM1,TEC,TXK,YES1
MTMR10_Y708	MTMR10	MTMR10	0	3.6011021716881394e-06	1
MUC1_Y1229	MUC1	MUC1	1	2.6365676929677487e-06	1	SRC
MYH10_Y22	MYH10	MYH10	1	0.029646021063775934	1	BLK,BMX,BTK,FGR,FYN,HCK,ITK,LCK,LYN,PTK6,TEC,TXK,YES1
MYH9_Y1805	MYH9	MYH9	0	0.17556178500253006	0
MYH9_Y190	MYH9	MYH9	0	0.058183537013350835	0
MYH9_Y754	MYH9	MYH9	1	0.00799603932523671	1	BLK,BMX,BTK,FGR,FYN,HCK,ITK,LCK,LYN,PTK6,SRRM1,TEC,TXK,YES1
MYO6_Y1147	MYO6	MYO6	0	2.1053232952033012e-10	1
NAA10_Y106	NAA10	NAA10	0	0.0343064230852534	0
NARS_Y539	NARS	NARS	1	0.00031960798266199894	1	BLK,BMX,BTK,FGR,FYN,HCK,ITK,LCK,LYN,PTK6,TEC,TXK,YES1
NCAPG_Y929	NCAPG	NCAPG	1	0.26141815453329387	0	BLK,BMX,BTK,FGR,FYN,HCK,ITK,LCK,LYN,PTK6,SRRM1,TEC,TXK,YES1
NDC80_Y458	NDC80	NDC80	1	3.6728538486191916e-06	1	BLK,BMX,BTK,FGR,FYN,HCK,ITK,LCK,LYN,SRRM1,TEC,TXK,YES1
NHLRC2_Y403	NHLRC2	NHLRC2	1	0.7961611930966841	0	BLK,BMX,BTK,FGR,FYN,HCK,ITK,LCK,LYN,PTK6,SRRM1,TEC,TXK,YES1
NME2_Y52	NME2	NME2	0	0.002133617919869726	1
NQO1_Y20	NQO1	NQO1	0	0.0033372303901600463	1
NUDT5_Y74	NUDT5	NUDT5	0	1.7796404926443483e-09	1
OPHN1_Y370	OPHN1	OPHN1	1	1.2919215560293102e-06	1	BLK,BMX,BTK,FGR,FYN,HCK,ITK,LCK,LYN,PTK6,SRRM1,TEC,TXK,YES1
OTUD4_Y459	OTUD4	OTUD4	0	0.0001852267476342791	1
PABPC1_Y364	PABPC1	PABPC1	1	6.370938694635652e-08	1	BLK,BMX,BTK,FGR,FYN,HCK,ITK,LCK,LYN,PTK6,SRRM1,TEC,TXK,YES1
PABPC4_Y364	PABPC4	PABPC4	0	1.8488240859752204e-06	1
PACS1_Y251	PACS1	PACS1	1	0.8335327913865757	0	BLK,BMX,BTK,FGR,FYN,HCK,ITK,LCK,LYN,PTK6,SRRM1,TEC,TXK,YES1
PAPSS1_Y30	PAPSS1	PAPSS1	0	0.012818793281983001	1
PARD3_Y1080	PARD3	PARD3	1	0.024302462847868075	1	BLK,BMX,BTK,EPHB2,FGR,FYN,HCK,ITK,LCK,LYN,PTK6,SRRM1,TEC,TXK,YES1
PARD3_Y1127	PARD3	PARD3	1	1.7375238904447796e-11	1	BLK,BMX,BTK,FGR,FYN,HCK,ITK,LCK,LYN,PTK6,SRRM1,TEC,TXK,YES1
PARD3_Y489	PARD3	PARD3	1	1.956421460977388e-11	1	BLK,BMX,BTK,FGR,FYN,HCK,ITK,LCK,LYN,PTK6,SRRM1,TEC,TXK,YES1
PAXIP1_Y738	PAXIP1	PAXIP1	0	0.3100215974660455	0
PCBP2_Y201	PCBP2	PCBP2	0	2.0346471529696e-05	1
PCM1_Y1176	PCM1	PCM1	0	0.007996263761563725	1
PCNA_Y211	PCNA	PCNA	1	0.011378072801951805	1	ABL1,BLK,BMX,BTK,EGFR,ERBB2,FGR,FLT1,FYN,HCK,ITK,LCK,LYN,MET,PTK6,SRRM1,TEC,TXK,YES1
PDAP1_Y17	PDAP1	PDAP1	1	0.5356418589962431	0	BLK,BMX,BTK,FGR,FYN,HCK,ITK,LCK,LYN,PTK6,SRRM1,TEC,TXK,YES1
PDLIM1_Y321	PDLIM1	PDLIM1	1	3.284475705987665e-09	1	BLK,BMX,BTK,FGR,FYN,HCK,ITK,LCK,LYN,PTK6,SRRM1,TEC,TXK,YES1
PDLIM4_Y191	PDLIM4	PDLIM4	1	2.2681363838352196e-05	1	BLK,BMX,BTK,FGR,FYN,HCK,ITK,LCK,LYN,SRRM1,TEC,TXK,YES1
PDLIM7_Y104	PDLIM7	PDLIM7	0	0.0009309078665680004	1
PEAK1_Y462	PEAK1	PEAK1	0	0.031484055426177875	1
PEAK1_Y475	PEAK1	PEAK1	0	0.015873752331402605	1
PEAK1_Y531	PEAK1	PEAK1	0	0.0007621601165301566	1
PFN1_Y129	PFN1	PFN1	1	0.9213895054358608	0	BLK,BMX,BTK,FGR,FYN,HCK,ITK,KDR,LCK,LYN,PTK6,SRC,SRRM1,TEC,TXK,YES1
PFN1_Y60	PFN1	PFN1	1	3.790814316369501e-05	1	ABL2,BLK,BMX,BTK,FGR,FYN,HCK,ITK,LCK,LYN,SRRM1,TEC,TXK,YES1
PGAM1_Y92	PGAM1	PGAM1	1	0.7971073084882067	0	BLK,BMX,BTK,FGR,FYN,HCK,ITK,LCK,LYN,SRRM1,TEC,TXK,YES1
PGK1_Y196	PGK1	PGK1	1	0.22035007680482174	0	BLK,BMX,BTK,ERBB2,FGR,FYN,HCK,ITK,LCK,LYN,PTK6,SRRM1,TEC,TXK,YES1
PI4KA_Y1096	PI4KA	PI4KA	1	0.3147869601846382	0	BLK,BMX,BTK,FGR,FYN,HCK,ITK,LCK,LYN,SRRM1,TEC,TXK,YES1
PIK3R1_Y452	PIK3R1	PIK3R1	1	0.7149377282855027	0	ABL1,BLK,BMX,BTK,CSF1R,EGFR,EPHA2,EPHB1,EPHB2,EPHB4,ERBB2,ERBB3,ERBB4,FGR,FLT1,FLT3,FYN,HCK,IGF1R,INSR,IRR,ITK,KDR,KIT,LCK,LYN,MAP2K1,MET,MST1R,PDGFRA,PDGFRB,SRC,SRRM1,TEC,TRKA,TRKB,TXK,TYK2,YES1
PIK3R1_Y580	PIK3R1	PIK3R1	1	0.0012046917311704377	1	ABL1,BLK,BMX,BTK,CSF1R,EGFR,EPHA2,EPHB1,EPHB2,EPHB4,ERBB2,ERBB3,ERBB4,FGR,FLT1,FYN,HCK,IGF1R,INSR,IRR,ITK,KDR,KIT,LCK,LYN,MAP2K1,MET,MST1R,PDGFRA,PDGFRB,SRC,SRRM1,TEC,TRKA,TRKB,TXK,TYK2,YES1
PIK3R2_Y577	PIK3R2	PIK3R2	0	0.023957565316426715	1
PIN4_Y122	PIN4	PIN4	0	2.7741130311056353e-05	1
PIP4K2A_Y93	PIP4K2A	PIP4K2A	1	0.6043156189205703	0	BLK,BMX,BTK,FGR,FYN,HCK,ITK,LCK,LYN,SRRM1,TEC,TXK,YES1
PKM_Y148	PKM	PKM	1	0.010068635337237241	1	EGFR
PKM_Y175	PKM	PKM	0	3.175563651254168e-07	1
PKM_Y83	PKM	PKM	0	1.578073467118315e-09	1
PKP2_Y166	PKP2	PKP2	1	5.200637632366079e-06	1	BLK,BMX,BTK,FGR,FYN,HCK,ITK,LCK,LYN,PTK6,SRRM1,TEC,TXK,YES1
PKP3_Y390	PKP3	PKP3	1	7.767992445863965e-07	1	BLK,BMX,BTK,FGR,FYN,HCK,ITK,LCK,LYN,PTK6,SRRM1,TEC,TXK,YES1
PKP3_Y84	PKP3	PKP3	1	1.5381854765603946e-08	1	BLK,BMX,BTK,FGR,FYN,HCK,ITK,LCK,LYN,PTK6,SRRM1,TEC,TXK,YES1
PKP4_Y390	PKP4	PKP4	1	4.809998984697525e-05	1	BLK,BMX,BTK,FGR,FYN,HCK,ITK,LCK,LYN,PTK6,SRRM1,TEC,TXK,YES1
PLCG1_Y1253	PLCG1	PLCG1	0	0.00030900775962946895	1
PLCG1_Y771	PLCG1	PLCG1	1	2.4591096416146576e-09	1	ABL1,EGFR,SYK
PLCG1_Y783	PLCG1	PLCG1	1	1.0740139012372687e-07	1	EGFR,ITK,RET,SYK
PLEC_Y3134	PLEC	PLEC	0	8.304769291571329e-07	1
PLIN3_Y46	PLIN3	PLIN3	0	3.76002292522986e-09	1
PLIN3_Y95	PLIN3	PLIN3	1	0.9324040504233757	0	BLK,BMX,BTK,FGR,FYN,HCK,ITK,LCK,LYN,PTK6,SRRM1,TEC,TXK,YES1
PLXNA1_Y1608	PLXNA1	PLXNA1	0	7.060290577644159e-07	1
POLR2G_Y17	POLR2G	POLR2G	0	0.012905771558229176	1
PPA1_Y193	PPA1	PPA1	0	3.237184493067357e-06	1
PPP1CA_Y306	PPP1CA	PPP1CA	0	0.4104453168413044	0
PPP1R11_Y64	PPP1R11	PPP1R11	1	0.20858753375807	0	BLK,BMX,BTK,FGR,FYN,HCK,ITK,LCK,LYN,PTK6,SRRM1,TEC,TXK,YES1
PPP1R12A_Y446	PPP1R12A	PPP1R12A	1	1.0158293278508231e-10	1	BLK,BMX,BTK,FGR,FYN,HCK,ITK,LCK,LYN,PTK6,SRRM1,TEC,TXK,YES1
PPP1R12A_Y496	PPP1R12A	PPP1R12A	1	0.011904395201114512	1	ABL2,BLK,BMX,BTK,FGR,FYN,HCK,ITK,LCK,LYN,PTK6,SRRM1,TEC,TXK,YES1
PPP1R18_Y230	PPP1R18	PPP1R18	0	0.20134958473063452	0
PRIM2_Y381	PRIM2	PRIM2	1	9.397644691045199e-07	1	BLK,BMX,BTK,FGR,FYN,HCK,ITK,LCK,LYN,PTK6,SRRM1,TEC,TXK,YES1
PRKCA_Y195	PRKCA	PRKCA	1	2.5353773350547444e-07	1	BLK,BMX,BTK,EGFR,FGR,FYN,HCK,ITK,LCK,LYN,SRC,SRRM1,TEC,TXK,TYK2,YES1
PRKCD_Y313	PRKCD	PRKCD	1	0.01687715496211216	1	ABL1,BLK,BMX,BTK,EGFR,FGR,FYN,HCK,IGF1R,INSR,ITK,LCK,LYN,MAP2K1,MAP2K2,MAP2K4,PDGFRB,PTK6,SRC,SRRM1,TEC,TXK,YES1
PRKCD_Y334	PRKCD	PRKCD	1	0.0010359254969508954	1	ABL1,BLK,BMX,BTK,FGR,FYN,HCK,IGF1R,INSR,ITK,LCK,LYN,MAP2K1,MAP2K2,MAP2K4,PDGFRB,PTK6,SRC,SRRM1,TEC,TXK,YES1
PRKCD_Y374	PRKCD	PRKCD	0	0.0013514289185507908	1
PRMT1_Y299	PRMT1	PRMT1	0	5.866767648183095e-05	1
PRPF31_Y205	PRPF31	PRPF31	1	0.14162234322387318	0	BLK,BMX,BTK,FGR,FYN,HCK,ITK,LCK,LYN,PTK6,SRRM1,TEC,TXK,YES1
PRPF8_Y2091	PRPF8	PRPF8	1	7.576382288191401e-06	1	BLK,BMX,BTK,FGR,FYN,HCK,ITK,LCK,LYN,PTK6,SRRM1,TEC,TXK,YES1
PRRC2A_Y17	PRRC2A	PRRC2A	0	0.010684883154907121	1
PRRC2A_Y636	PRRC2A	PRRC2A	0	0.0004708379224663932	1
PRRC2B_Y18	PRRC2B	PRRC2B	0	0.85189346102665	0
PRRC2C_Y17	PRRC2C	PRRC2C	0	0.00010671408668130201	1
PSAT1_Y346	PSAT1	PSAT1	0	0.7258062333102582	0
PSMA2_Y101	PSMA2	PSMA2	1	0.0001392548671180242	1	BLK,FGR,FYN,HCK,LCK,LYN,SRRM1,YES1
PSMA2_Y57	PSMA2	PSMA2	1	0.7329819729853198	0	BLK,BMX,BTK,FGR,FYN,HCK,ITK,LCK,LYN,SRRM1,TEC,TXK,YES1
PSMA2_Y6	PSMA2	PSMA2	1	5.842800067556303e-07	1	BLK,BMX,BTK,FGR,FYN,HCK,ITK,LCK,LYN,PTK6,SRRM1,TEC,TXK,YES1
PSMA6_Y103	PSMA6	PSMA6	0	1.498430297355079e-06	1
PSMC1_Y25	PSMC1	PSMC1	1	0.09252899842078507	0	BLK,BMX,BTK,FGR,FYN,HCK,ITK,LCK,LYN,PTK6,SRRM1,TEC,TXK,YES1
PSMC6_Y173	PSMC6	PSMC6	0	1.0604761360838812e-07	1
PTK2_Y5	PTK2	PTK2	1	0.18022195144737535	0	EGFR,MET,PDGFRB
PTK2_Y861	PTK2	PTK2	1	0.06854458762654868	0	BMX,MET,RET,SRC,YES1
PTPN11_Y279	PTPN11	PTPN11	0	3.3830815737295426e-08	1
PTPN11_Y584	PTPN11	PTPN11	1	0.2712076575794995	0	ALK
PTPN1_Y46	PTPN1	PTPN1	0	5.479419593746855e-09	1
PTPRA_Y798	PTPRA	PTPRA	0	7.574995022458999e-06	1
PTRF_Y308	PTRF	PTRF	1	0.8762673869269226	0	BLK,BMX,BTK,FGR,FYN,HCK,ITK,LCK,LYN,PTK6,SRRM1,TEC,TXK,YES1
PXN_Y118	PXN	PXN	1	0.8914259381304297	0	ABL1,BLK,EPHB1,ERBB2,FGR,FYN,HCK,KDR,LCK,LYN,MAP2K1,MET,PTK6,SRC,SRRM1,YES1
RAB10_Y6	RAB10	RAB10	1	9.331428965207036e-08	1	BLK,BMX,BTK,FGR,FYN,HCK,ITK,LCK,LYN,PTK6,SRRM1,TEC,TXK,YES1
RAB2B_Y3	RAB2B	RAB2B	0	7.811586640577721e-05	1
RAB8B_Y5	RAB8B	RAB8B	1	2.418647246659572e-07	1	BLK,BMX,BTK,FGR,FYN,HCK,ITK,LCK,LYN,PTK6,SRRM1,TEC,TXK,YES1
RAN_Y155	RAN	RAN	0	1.1614370509711448e-06	1
RAN_Y39	RAN	RAN	0	4.0339313469305585e-06	1
RASA1_Y460	RASA1	RASA1	1	0.03320205027791584	1	ABL1,ABL2,BLK,BMX,BTK,CSF1R,EGFR,EPHA1,EPHA2,EPHA3,EPHA4,EPHA5,EPHA6,EPHA7,EPHA8,EPHB1,EPHB2,EPHB3,EPHB4,EPHB6,ERBB4,FGR,FLT1,FYN,HCK,ITK,KIT,LCK,LYN,PDGFRB,PTK6,SRC,SRRM1,TEC,TRKA,TXK,YES1
RASA1_Y615	RASA1	RASA1	1	0.12596126379353387	0	ABL1,BLK,BMX,BTK,CSF1R,EGFR,EPHA1,EPHA2,EPHA3,EPHA4,EPHA5,EPHA6,EPHA7,EPHA8,EPHB1,EPHB2,EPHB3,EPHB4,EPHB6,ERBB4,FGR,FLT1,FYN,HCK,ITK,KIT,LCK,LYN,PDGFRB,PTK6,SRC,SRRM1,TEC,TRKA,TXK,YES1
RAVER1_Y526	RAVER1	RAVER1	0	3.5775632055130797e-06	1
RBMX_Y134	RBMX	RBMX	0	0.0001559424338409326	1
RCC2_Y359	RCC2	RCC2	1	1.040812011021358e-05	1	BLK,BMX,BTK,FGR,FYN,HCK,ITK,LCK,LYN,PTK6,SRRM1,TEC,TXK,YES1
RFFL_Y34	RFFL	RFFL	1	5.457473442233625e-07	1	BLK,FGR,FYN,HCK,LCK,LYN,PTK6,SRRM1,YES1
RGS10_Y86	RGS10	RGS10	0	0.5800376104518432	0
RICTOR_Y1269	RICTOR	RICTOR	0	1.1648668994866776e-11	1
RIN1_Y36	RIN1	RIN1	1	2.462160889894159e-10	1	ABL1,ABL2,BLK,BMX,BTK,EPHA4,FGR,FYN,HCK,ITK,LCK,LYN,PTK6,TEC,TXK,YES1
RIPK2_Y381	RIPK2	RIPK2	1	0.030458167858023973	1	BLK,BMX,BTK,FGR,FYN,HCK,ITK,LCK,LYN,PTK6,SRRM1,TEC,TXK,YES1
RPA1_Y461	RPA1	RPA1	0	0.08927793628551983	0
RPL15_Y59	RPL15	RPL15	0	3.606050436376695e-07	1
RPL23_Y38	RPL23	RPL23	1	0.04603104373388331	0	BLK,BMX,BTK,FGR,FYN,HCK,ITK,LCK,LYN,PTK6,SRRM1,TEC,TXK,YES1
RPL35A_Y34	RPL35A	RPL35A	0	0.00026883323355378087	1
RPL6_Y282	RPL6	RPL6	0	0.009137929103948372	1
RPL7A_Y181	RPL7A	RPL7A	0	0.00016504704119438136	1
RPLP0_Y24	RPLP0	RPLP0	1	0.6512323688828328	0	BLK,BMX,BTK,FGR,FYN,HCK,ITK,LCK,LYN,PTK6,SRRM1,TEC,TXK,YES1
RPS10_Y12	RPS10	RPS10	1	0.023243498642971264	1	BLK,BMX,BTK,FGR,FYN,HCK,ITK,LCK,LYN,PTK6,TEC,TXK,YES1
RPS10_Y82	RPS10	RPS10	0	7.370272994262523e-05	1
RPS12_Y61	RPS12	RPS12	0	5.128894962747311e-06	1
RPS13_Y38	RPS13	RPS13	1	0.09106134416449607	0	BLK,BMX,BTK,FGR,FYN,HCK,ITK,LCK,LYN,PTK6,SRRM1,TEC,TXK,YES1
RPS21_Y53	RPS21	RPS21	1	2.0027020287245594e-05	1	BLK,BMX,BTK,FGR,FYN,HCK,ITK,LCK,LYN,PTK6,SRRM1,TEC,TXK,YES1
RPS2_Y133	RPS2	RPS2	1	0.9870553022446555	0	BLK,BMX,BTK,FGR,FYN,HCK,ITK,LCK,LYN,PTK6,SRRM1,TEC,TXK,YES1
RPS2_Y248	RPS2	RPS2	1	0.1534057573102964	0	BLK,BMX,BTK,FGR,FYN,HCK,ITK,LCK,LYN,PTK6,SRRM1,TEC,TXK,YES1
RPS2_Y266	RPS2	RPS2	1	1.08030456788869e-06	1	BLK,BMX,BTK,FGR,FYN,HCK,ITK,LCK,LYN,SRRM1,TEC,TXK,YES1
RPS3A_Y205	RPS3A	RPS3A	0	0.02304959650522418	1
RPS3A_Y256	RPS3A	RPS3A	1	0.4507976735067537	0	BLK,FGR,FYN,HCK,LCK,LYN,PTK6,SRRM1,YES1
RPSA_Y139	RPSA	RPSA	1	0.007243065085376194	1	BLK,BMX,BTK,FGR,FYN,HCK,ITK,LCK,LYN,PTK6,SRRM1,TEC,TXK,YES1
RPSA_Y156	RPSA	RPSA	0	0.9350483324139507	0
RPTOR_Y723	RPTOR	RPTOR	1	0.16905936242080516	0	BLK,BMX,BTK,FGR,FYN,HCK,ITK,LCK,LYN,PTK6,SRRM1,TEC,TXK,YES1
SDC4_Y197	SDC4	SDC4	1	5.830042701007522e-13	1	BLK,BMX,BTK,FGR,FYN,HCK,ITK,LCK,LYN,PTK6,SRRM1,TEC,TXK,YES1
SDCBP_Y4	SDCBP	SDCBP	1	0.0	1	SRC
SDCBP_Y46	SDCBP	SDCBP	1	5.070459221399052e-10	1	BLK,BMX,BTK,FGR,FYN,HCK,ITK,LCK,LYN,PTK6,SRRM1,TEC,TXK,YES1
SDCBP_Y91	SDCBP	SDCBP	1	0.8049416735235057	0	BLK,BMX,BTK,EPHB2,FGR,FYN,HCK,ITK,LCK,LYN,PTK6,SRRM1,TEC,TXK,YES1
SERINC5_Y345	SERINC5	SERINC5	0	8.788431424286816e-06	1
SERPINB1_Y166	SERPINB1	SERPINB1	0	0.011364110661477793	1
SET_Y146	SET	SET	1	0.013786351557946963	1	BLK,BMX,BTK,FGR,FYN,HCK,ITK,LCK,LYN,PTK6,SRRM1,TEC,TXK,YES1
SF3B4_Y16	SF3B4	SF3B4	1	0.0003816347799571871	1	BLK,BMX,BTK,FGR,FYN,HCK,ITK,LCK,LYN,SRRM1,TEC,TXK,YES1
SHB_Y268	SHB	SHB	1	0.0031571518311250078	1	BLK,BMX,BTK,FGR,FYN,HCK,ITK,KDR,LCK,LYN,PDGFRA,PDGFRB,PTK6,SRC,SRRM1,TEC,TXK,YES1
SHC1_Y427	SHC1	SHC1	1	0.0026470570210457	1	MET,SRC
SLC20A1_Y388	SLC20A1	SLC20A1	1	0.00018625289130894799	1	ABL2,BLK,BMX,BTK,FGR,FYN,HCK,ITK,LCK,LYN,PTK6,SRRM1,TEC,TXK,YES1
SLC25A5_Y81	SLC25A5	SLC25A5	0	1.9710391271785337e-10	1
SLC38A2_Y41	SLC38A2	SLC38A2	0	0.00043534020264735933	1
SLC39A3_Y147	SLC39A3	SLC39A3	1	0.5194638805443819	0	BLK,BMX,BTK,FGR,FYN,HCK,ITK,LCK,LYN,PTK6,SRRM1,TEC,TXK,YES1
SMAGP_Y95	SMAGP	SMAGP	0	4.159406336691711e-09	1
SNAP23_Y139	SNAP23	SNAP23	1	0.8531599811583652	0	BLK,BMX,BTK,FGR,FYN,HCK,ITK,LCK,LYN,PTK6,SRRM1,TEC,TXK,YES1
SNAP29_Y122	SNAP29	SNAP29	0	0.00024932547447185135	1
SND1_Y109	SND1	SND1	1	0.07197886029441719	0	BLK,BMX,BTK,FGR,FYN,HCK,ITK,LCK,LYN,SRRM1,TEC,TXK,YES1
SND1_Y329	SND1	SND1	1	0.0004085539517236321	1	BLK,BMX,BTK,FGR,FYN,HCK,ITK,LCK,LYN,PTK6,SRRM1,TEC,TXK,YES1
SNRNP70_Y126	SNRNP70	SNRNP70	1	0.05977180359856948	0	BLK,BMX,BTK,FGR,FYN,HCK,ITK,LCK,LYN,SRRM1,TEC,TXK,YES1
SNRNP70_Y146	SNRNP70	SNRNP70	0	0.0355648736687456	0
SPAG9_Y578	SPAG9	SPAG9	0	0.03218520108599816	1
SPTBN1_Y1171	SPTBN1	SPTBN1	1	0.004093946808370797	1	BLK,FGR,FYN,HCK,LCK,LYN,PTK6,SRRM1,YES1
SRP14_Y27	SRP14	SRP14	1	8.891658101729049e-09	1	BLK,BMX,BTK,FGR,FYN,HCK,ITK,LCK,LYN,SRRM1,TEC,TXK,YES1
SRSF1_Y189	SRSF1	SRSF1	0	0.8715821727463208	0
SRSF7_Y33	SRSF7	SRSF7	0	0.11839906997978927	0
SSBP1_Y119	SSBP1	SSBP1	0	0.0004777255501000933	1
STAM2_Y192	STAM2	STAM2	1	2.5326642701591065e-08	1	BLK,BMX,BTK,EGFR,FGR,FYN,HCK,ITK,LCK,LYN,PTK6,SRRM1,TEC,TXK,TYK2,YES1
STAT3_Y705	STAT3	STAT3	1	0.0900579881280306	0	ALK,BLK,BMX,BTK,EGFR,EPHA3,EPHA5,ERBB2,ERBB3,ERBB4,FER,FGR,FLT1,FYN,HCK,IGF1R,INSR,ITK,JAK2,KIT,LCK,LYN,MAP2K1,MAP2K5,MET,PDGFRB,PKM,PTK6,RET,SRC,SRRM1,TEC,TXK,TYK2,YES1
STIP1_Y41	STIP1	STIP1	0	0.00507376938423375	1
TAGLN2_Y192	TAGLN2	TAGLN2	0	0.0008600609564946299	1
TAGLN2_Y8	TAGLN2	TAGLN2	0	0.009906312953291082	1
TARS_Y298	TARS	TARS	1	5.3797478824844215e-09	1	BLK,BMX,BTK,FGR,FYN,HCK,ITK,LCK,LYN,PTK6,SRRM1,TEC,TXK,YES1
TBC1D5_Y2	TBC1D5	TBC1D5	0	0.07606888622019434	0
TENC1_Y483	TENC1	TENC1	0	1.5495364881442828e-08	1
TGM2_Y369	TGM2	TGM2	1	2.23346160512926e-06	1	BLK,BMX,BTK,FGR,FYN,HCK,ITK,LCK,LYN,PTK6,SRRM1,TEC,TXK,YES1
TJP2_Y1007	TJP2	TJP2	1	2.5516826607503098e-09	1	BLK,BMX,BTK,FGR,FYN,HCK,ITK,LCK,LYN,PTK6,SRRM1,TEC,TXK,YES1
TJP2_Y1118	TJP2	TJP2	1	2.0482657003926036e-08	1	BLK,BMX,BTK,FGR,FYN,HCK,ITK,LCK,LYN,PTK6,SRC,SRRM1,TEC,TXK,YES1
TJP2_Y506	TJP2	TJP2	1	6.570044364963014e-08	1	BLK,BMX,BTK,FGR,FYN,HCK,ITK,LCK,LYN,PTK6,SRRM1,TEC,TXK,YES1
TKT_Y4	TKT	TKT	0	6.9587747861624414e-06	1
TLN1_Y26	TLN1	TLN1	1	2.0237911050717808e-06	1	BLK,BMX,BTK,FGR,FYN,HCK,ITK,LCK,LYN,PTK6,SRRM1,TEC,TXK,YES1
TLN1_Y436	TLN1	TLN1	1	2.9301592028720362e-05	1	BLK,BMX,BTK,FGR,FYN,HCK,ITK,LCK,LYN,PTK6,SRRM1,TEC,TXK,YES1
TLN1_Y70	TLN1	TLN1	1	0.0065566105400673485	1	BLK,BMX,BTK,FGR,FYN,HCK,ITK,LCK,LYN,PTK6,SRRM1,TEC,TXK,YES1
TMEM106B_Y50	TMEM106B	TMEM106B	0	2.514266253371674e-07	1
TMEM127_Y2	TMEM127	TMEM127	0	0.0015616625479996878	1
TMEM192_Y213	TMEM192	TMEM192	1	7.877715652580129e-08	1	BLK,BMX,BTK,FGR,FYN,HCK,ITK,LCK,LYN,PTK6,SRRM1,TEC,TXK,YES1
TMPO_Y394	TMPO	TMPO	0	1.8918244426400122e-07	1
TNK2_Y518	TNK2	TNK2	0	0.6516194101609912	0
TNK2_Y827	TNK2	TNK2	0	9.136801416062573e-10	1
TOM1L2_Y404	TOM1L2	TOM1L2	1	0.02398059302540815	1	BLK,BMX,BTK,FGR,FYN,HCK,ITK,LCK,LYN,PTK6,SRRM1,TEC,TXK,YES1
TOM1_Y386	TOM1	TOM1	0	0.003403612356467216	1
TPI1_Y246	TPI1	TPI1	0	2.1653022799495823e-09	1
TPRN_Y448	TPRN	TPRN	0	0.573973690063569	0
TPX2_Y519	TPX2	TPX2	0	0.00011278055290946623	1
TRAP1_Y498	TRAP1	TRAP1	1	0.6226877941850435	0	BLK,BMX,BTK,FGR,FYN,HCK,ITK,LCK,LYN,PTK6,SRRM1,TEC,TXK,YES1
TRAPPC9_Y573	TRAPPC9	TRAPPC9	0	0.01780757895107957	1
TRIM25_Y278	TRIM25	TRIM25	1	0.5653169964386395	0	BLK,BMX,BTK,FGR,FYN,HCK,ITK,LCK,LYN,PTK6,SRRM1,TEC,TXK,YES1
TRIM28_Y369	TRIM28	TRIM28	1	6.10511994925918e-05	1	BLK,BMX,BTK,ERBB4,FGR,FYN,HCK,ITK,LCK,LYN,PTK6,SRRM1,TEC,TXK,YES1
TRIP6_Y55	TRIP6	TRIP6	1	6.386548196787585e-05	1	BLK,FGR,FYN,HCK,LCK,LYN,PTK6,SRC,SRRM1,YES1
TTYH2_Y494	TTYH2	TTYH2	1	7.648537725676945e-09	1	BLK,BMX,BTK,FGR,FYN,HCK,ITK,LCK,LYN,PTK6,SRRM1,TEC,TXK,YES1
TXNRD1_Y281	TXNRD1	TXNRD1	1	0.822912079870938	0	BLK,BMX,BTK,FGR,FYN,HCK,ITK,LCK,LYN,PTK6,SRRM1,TEC,TXK,YES1
TYK2_Y292	TYK2	TYK2	1	0.009438372296792254	1	BLK,BMX,BTK,FGR,FYN,HCK,ITK,LCK,LYN,PTK6,SRRM1,TEC,TXK,TYK2,YES1
UGDH_Y352	UGDH	UGDH	0	0.01560209165743723	1
UMPS_Y37	UMPS	UMPS	1	3.4975231327071216e-08	1	BLK,BMX,BTK,FGR,FYN,HCK,ITK,LCK,LYN,SRRM1,TEC,TXK,YES1
USP14_Y285	USP14	USP14	0	3.430647435944615e-12	1
USP15_Y263	USP15	USP15	0	0.18510084686488476	0
USP20_Y227	USP20	USP20	1	4.552039259161306e-05	1	BLK,FGR,FYN,HCK,LCK,LYN,SRRM1,YES1
USP54_Y1529	USP54	USP54	0	5.640671331323377e-06	1
VARS_Y428	VARS	VARS	0	0.21086726322265326	0
VASP_Y39	VASP	VASP	1	1.129983792227754e-12	1	ALK,BLK,BMX,BTK,FGR,FYN,HCK,ITK,LCK,LYN,PTK6,SRRM1,TEC,TXK,YES1
VCL_Y692	VCL	VCL	1	0.00024664137201193024	1	BLK,BMX,BTK,FGR,FYN,HCK,ITK,LCK,LYN,PTK6,SRC,SRRM1,TEC,TXK,YES1
VCL_Y822	VCL	VCL	1	2.594250671971481e-10	1	BLK,BMX,BTK,FGR,FYN,HCK,ITK,LCK,LYN,PTK6,SRC,SRRM1,TEC,TXK,YES1
VDAC1_Y67	VDAC1	VDAC1	1	0.0012981025755466932	1	BLK,BMX,BTK,FGR,FYN,HCK,ITK,LCK,LYN,SRRM1,TEC,TXK,YES1
VDAC2_Y78	VDAC2	VDAC2	0	0.024952589262962177	1
VIM_Y117	VIM	VIM	1	0.03673680161407856	0	BLK,BMX,BTK,ERBB2,FGR,FYN,HCK,ITK,KIT,LCK,LYN,PDGFRA,SRRM1,TEC,TXK,YES1
VIM_Y38	VIM	VIM	1	0.7812253338049708	0	BLK,BMX,BTK,ERBB2,FGR,FYN,HCK,ITK,KIT,LCK,LYN,PDGFRA,SRRM1,TEC,TXK,YES1
VPS26A_Y157	VPS26A	VPS26A	0	0.0982796198521819	0
VTA1_Y278	VTA1	VTA1	1	0.9258059520154527	0	BLK,BMX,BTK,FGR,FYN,HCK,ITK,LCK,LYN,SRRM1,TEC,TXK,YES1
WASL_Y256	WASL	WASL	1	0.11490028841259643	0	ABL1,BLK,BMX,BTK,EGFR,EPHB2,FGR,FYN,HCK,ITK,LCK,LYN,MET,SRC,SRRM1,TEC,TXK,YES1
WDR18_Y61	WDR18	WDR18	1	0.23330655852897939	0	BLK,BMX,BTK,FGR,FYN,HCK,ITK,LCK,LYN,SRRM1,TEC,TXK,YES1
WDR1_Y238	WDR1	WDR1	0	6.193758311418256e-06	1
WIPF2_Y74	WIPF2	WIPF2	1	1.439376082675514e-05	1	BLK,BMX,BTK,FGR,FYN,HCK,ITK,LCK,LYN,PTK6,SRRM1,TEC,TXK,YES1
YWHAZ_Y128	YWHAZ	YWHAZ	0	0.35498496940620633	0
ZC3HAV1_Y410	ZC3HAV1	ZC3HAV1	1	0.009772870714159752	1	BLK,BMX,BTK,FGR,FYN,HCK,ITK,LCK,LYN,PTK6,SRRM1,TEC,TXK,YES1
ZDHHC8_Y604	ZDHHC8	ZDHHC8	0	0.4030031899685516	0
